# Urobiome Analysis in Interstitial Cystitis/Bladder Pain Syndrome Reveals Nuanced Differences Associated with Localized Pain

**DOI:** 10.64898/2026.01.02.697114

**Authors:** Seth Reasoner, Jamisha Francis, Mollie Gidney, Afia Amponsah, Brendan Frainey, Andrew Schrepf, A. Grace Kelly, Anna Ryden, Leslie Crofford, Roger Dmochowski, Maria Hadjifrangiskou, Lindsey McKernan

## Abstract

**Purpose:** Interstitial cystitis/bladder pain syndrome (IC/BPS) is a prevalent chronic pain syndrome associated with functional urinary disorders. IC/BPS symptoms can be localized to the pelvic-region or have co-occurring widespread pain. Importantly, response to treatment depends on pain localization phenotype. The etiology of IC/BPS remains elusive, and whether bacteria contribute to IC/BPS pathophysiology remains uncertain.

**Materials and Methods:** We used urine samples collected from a longitudinal randomized controlled trial of individuals with IC/BPS to study the association of the urobiome and IC/BPS symptoms over time. Individuals provided urine samples at baseline, post-treatment, and at five months. We performed a secondary analysis on urine samples applying 16S rRNA sequencing and assigned bacterial taxonomy to amplicon sequence variants (ASVs) to characterize the urobiome. We then compared urobiome bacterial diversity, stability, and its association with IC/BPS symptoms over time. We also assessed the relationship between pain localization and the urobiome.

**Results:** As validation of this dataset, we noted a strong influence of menopausal status and recent urinary tract infection on the composition of the urobiome. We did not detect widespread differences in the urobiome that correlated with subjects’ pain localization or severity. Instead, we observed specific bacterial sequences that were altered in abundance in relation to symptomatology, such as reduced abundance of a *Dialister* ASV in persons with localized pelvic pain.

**Conclusions:** Together, this dataset advances our understanding of the urobiome in interstitial cystitis/bladder pain syndrome and sets the stage for future studies on the urobiome and interstitial cystitis/bladder pain syndrome symptoms.
