## Additional file 7 for "Urobiome Analysis in Interstitial Cystitis/Bladder Pain Syndrome Reveals Nuanced Differences Associated with Localized Pain"

### Sheet: ASVs
feature	metadata	value	coef	stderr	N	N.not.0	pval	qval
Prev_ASV27	GUPI_urinary	GUPI_urinary	-0.946293	0.319851	100	27	0.00391128	0.264011
Prev_ASV37	GUPI_urinary	GUPI_urinary	-1.04041	0.338019	100	45	0.00273079	0.264011
Prev_ASV8	GUPI_urinary	GUPI_urinary	-1.05587	0.401117	100	67	0.0100048	0.31523
Prev_ASV28	GUPI_urinary	GUPI_urinary	-0.826464	0.343839	100	41	0.0182489	0.31523
Bifi_ASV30	GUPI_urinary	GUPI_urinary	-0.602873	0.254278	100	11	0.0197847	0.31523
Dial_ASV35	GUPI_urinary	GUPI_urinary	-0.579705	0.225388	100	20	0.0116798	0.31523
Pept_ASV89	GUPI_urinary	GUPI_urinary	-0.611676	0.229313	100	33	0.00900343	0.31523
Pept_ASV202	GUPI_urinary	GUPI_urinary	-0.130371	0.0550768	100	8	0.0210154	0.31523
Anae_ASV208	GUPI_urinary	GUPI_urinary	-0.261574	0.108177	100	11	0.017538	0.31523
Dial_ASV53	GUPI_urinary	GUPI_urinary	-0.899986	0.403259	100	47	0.0279882	0.353376
Anae_ASV81	GUPI_urinary	GUPI_urinary	-0.299668	0.134486	100	13	0.0287936	0.353376
Anae_ASV90	GUPI_urinary	GUPI_urinary	-0.378562	0.181832	100	20	0.040337	0.453791
Lact_ASV2	GUPI_urinary	GUPI_urinary	0.996679	0.49252	100	76	0.0461117	0.478852
Prev_ASV10	GUPI_urinary	GUPI_urinary	-0.828832	0.445748	100	35	0.0662276	0.544776
Ente_ASV20	GUPI_urinary	GUPI_urinary	0.549827	0.292178	100	20	0.0634494	0.544776
Ezak_ASV45	GUPI_urinary	GUPI_urinary	-0.491471	0.262811	100	34	0.0647887	0.544776
Cory_ASV92	GUPI_urinary	GUPI_urinary	-0.549632	0.298396	100	45	0.0686014	0.544776
Prev_ASV31	GUPI_urinary	GUPI_urinary	-0.534265	0.328265	100	20	0.106987	0.572158
Camp_ASV34	GUPI_urinary	GUPI_urinary	-0.614088	0.362631	100	57	0.0938004	0.572158
Porp_ASV112	GUPI_urinary	GUPI_urinary	-0.456996	0.278003	100	11	0.103613	0.572158
Nega_ASV149	GUPI_urinary	GUPI_urinary	-0.174968	0.100958	100	7	0.0864598	0.572158
Fast_ASV151	GUPI_urinary	GUPI_urinary	-0.240473	0.14101	100	7	0.0921671	0.572158
Acin_ASV152	GUPI_urinary	GUPI_urinary	-0.275154	0.163157	100	7	0.0949934	0.572158
Helc_ASV157	GUPI_urinary	GUPI_urinary	-0.245242	0.148795	100	13	0.10286	0.572158
Sutt_ASV171	GUPI_urinary	GUPI_urinary	-0.254886	0.146242	100	13	0.0846608	0.572158
Pseu_ASV182	GUPI_urinary	GUPI_urinary	-0.183307	0.113602	100	10	0.110193	0.572158
Kleb_ASV13	GUPI_urinary	GUPI_urinary	0.162036	0.102937	100	6	0.120088	0.593912
Clos_ASV83	GUPI_urinary	GUPI_urinary	-0.180022	0.115486	100	8	0.123182	0.593912
Dial_ASV117	GUPI_urinary	GUPI_urinary	-0.109375	0.072127	100	9	0.133655	0.622186
Porp_ASV100	GUPI_urinary	GUPI_urinary	-0.166293	0.112355	100	7	0.143028	0.643625
Cory_ASV147	GUPI_urinary	GUPI_urinary	0.215395	0.148613	100	14	0.150537	0.655566
Veil_ASV15	GUPI_urinary	GUPI_urinary	-0.395267	0.279147	100	13	0.160238	0.664339
Cory_ASV84	GUPI_urinary	GUPI_urinary	-0.182594	0.129657	100	13	0.162394	0.664339
Porp_ASV111	GUPI_urinary	GUPI_urinary	-0.227907	0.163864	100	18	0.167525	0.665171
Limo_ASV163	GUPI_urinary	GUPI_urinary	0.165079	0.119934	100	11	0.172906	0.666922
Lact_ASV4	GUPI_urinary	GUPI_urinary	0.331689	0.314582	100	34	0.294717	0.709564
Stap_ASV5	GUPI_urinary	GUPI_urinary	-0.375893	0.35776	100	69	0.296145	0.709564
Esch_ASV6	GUPI_urinary	GUPI_urinary	-0.338422	0.351781	100	19	0.33879	0.709564
Snea_ASV11	GUPI_urinary	GUPI_urinary	-0.25726	0.24483	100	9	0.296068	0.709564
Gard_ASV16	GUPI_urinary	GUPI_urinary	-0.25743	0.227364	100	27	0.261317	0.709564
Acti_ASV18	GUPI_urinary	GUPI_urinary	0.188366	0.189664	100	22	0.323655	0.709564
Dial_ASV33	GUPI_urinary	GUPI_urinary	-0.396483	0.355895	100	59	0.26808	0.709564
Pept_ASV36	GUPI_urinary	GUPI_urinary	-0.505455	0.416212	100	64	0.227599	0.709564
Feno_ASV40	GUPI_urinary	GUPI_urinary	-0.293602	0.328988	100	38	0.374586	0.709564
Mega_ASV46	GUPI_urinary	GUPI_urinary	0.025418	0.0252056	100	6	0.317039	0.709564
Prev_ASV51	GUPI_urinary	GUPI_urinary	-0.148871	0.154788	100	10	0.338606	0.709564
Vari_ASV58	GUPI_urinary	GUPI_urinary	-0.260115	0.288084	100	42	0.368857	0.709564
Lact_ASV70	GUPI_urinary	GUPI_urinary	-0.0308	0.0314837	100	6	0.331674	0.709564
Porp_ASV75	GUPI_urinary	GUPI_urinary	-0.254916	0.246707	100	22	0.304111	0.709564
Fuso_ASV76	GUPI_urinary	GUPI_urinary	0.218843	0.233073	100	13	0.350141	0.709564
Geme_ASV80	GUPI_urinary	GUPI_urinary	0.0569708	0.0622303	100	9	0.362752	0.709564
Cory_ASV86	GUPI_urinary	GUPI_urinary	-0.174387	0.200724	100	15	0.387351	0.709564
Veil_ASV91	GUPI_urinary	GUPI_urinary	-0.152336	0.168918	100	13	0.369445	0.709564
Ezak_ASV95	GUPI_urinary	GUPI_urinary	-0.248222	0.199883	100	13	0.217648	0.709564
HT00_ASV98	GUPI_urinary	GUPI_urinary	0.103013	0.11678	100	13	0.379992	0.709564
Jonq_ASV101	GUPI_urinary	GUPI_urinary	-0.175668	0.176736	100	9	0.322768	0.709564
Howa_ASV108	GUPI_urinary	GUPI_urinary	-0.245494	0.255603	100	32	0.339271	0.709564
Porp_ASV109	GUPI_urinary	GUPI_urinary	0.150682	0.16347	100	16	0.359056	0.709564
Cory_ASV113	GUPI_urinary	GUPI_urinary	-0.129963	0.136282	100	14	0.342746	0.709564
Prev_ASV114	GUPI_urinary	GUPI_urinary	-0.175211	0.174921	100	20	0.319075	0.709564
Mobi_ASV119	GUPI_urinary	GUPI_urinary	-0.223784	0.213535	100	26	0.297503	0.709564
Aero_ASV125	GUPI_urinary	GUPI_urinary	-0.178125	0.200252	100	17	0.376326	0.709564
Cory_ASV136	GUPI_urinary	GUPI_urinary	-0.126382	0.105666	100	8	0.235659	0.709564
Prev_ASV138	GUPI_urinary	GUPI_urinary	-0.0952018	0.0838022	100	9	0.259163	0.709564
Pept_ASV145	GUPI_urinary	GUPI_urinary	-0.137609	0.151086	100	13	0.364716	0.709564
Acti_ASV155	GUPI_urinary	GUPI_urinary	-0.12001	0.0913871	100	7	0.193674	0.709564
Pept_ASV161	GUPI_urinary	GUPI_urinary	-0.164383	0.172273	100	13	0.342484	0.709564
Acti_ASV166	GUPI_urinary	GUPI_urinary	-0.296336	0.256195	100	15	0.250743	0.709564
Nega_ASV186	GUPI_urinary	GUPI_urinary	-0.121615	0.0957479	100	9	0.207915	0.709564
Pept_ASV188	GUPI_urinary	GUPI_urinary	-0.109752	0.106284	100	7	0.304398	0.709564
Fast_ASV189	GUPI_urinary	GUPI_urinary	-0.155626	0.179811	100	14	0.388946	0.709564
Gall_ASV190	GUPI_urinary	GUPI_urinary	-0.101427	0.109632	100	6	0.35735	0.709564
Pept_ASV205	GUPI_urinary	GUPI_urinary	-0.143056	0.149646	100	10	0.341599	0.709564
Pept_ASV230	GUPI_urinary	GUPI_urinary	-0.105865	0.104792	100	8	0.314985	0.709564
Atop_ASV17	GUPI_urinary	GUPI_urinary	0.152927	0.191543	100	12	0.427301	0.739525
Prev_ASV22	GUPI_urinary	GUPI_urinary	-0.191111	0.232212	100	36	0.412955	0.739525
Fine_ASV26	GUPI_urinary	GUPI_urinary	-0.293163	0.372109	100	76	0.432759	0.739525
Gard_ASV38	GUPI_urinary	GUPI_urinary	-0.144859	0.178867	100	8	0.420079	0.739525
Aero_ASV122	GUPI_urinary	GUPI_urinary	-0.139236	0.173959	100	13	0.425705	0.739525
Lact_ASV7	GUPI_urinary	GUPI_urinary	0.11889	0.168361	100	14	0.482419	0.740074
Lact_ASV25	GUPI_urinary	GUPI_urinary	-0.0966477	0.12942	100	28	0.457226	0.740074
Lact_ASV39	GUPI_urinary	GUPI_urinary	-0.0704799	0.0984165	100	19	0.475744	0.740074
Anae_ASV54	GUPI_urinary	GUPI_urinary	-0.17279	0.242764	100	35	0.478472	0.740074
Geme_ASV69	GUPI_urinary	GUPI_urinary	0.138979	0.182875	100	6	0.449282	0.740074
Porp_ASV79	GUPI_urinary	GUPI_urinary	0.118091	0.1619	100	16	0.46794	0.740074
Cory_ASV88	GUPI_urinary	GUPI_urinary	-0.0951571	0.124623	100	17	0.447104	0.740074
Porp_ASV140	GUPI_urinary	GUPI_urinary	-0.138866	0.185407	100	13	0.456	0.740074
Murd_ASV187	GUPI_urinary	GUPI_urinary	-0.0924459	0.130234	100	12	0.47965	0.740074
Agat_ASV174	GUPI_urinary	GUPI_urinary	0.0737088	0.106415	100	10	0.490316	0.743738
Stre_ASV61	GUPI_urinary	GUPI_urinary	0.182615	0.278646	100	21	0.514031	0.762573
Anae_ASV175	GUPI_urinary	GUPI_urinary	-0.0602398	0.0907748	100	8	0.508543	0.762573
Anae_ASV59	GUPI_urinary	GUPI_urinary	-0.108847	0.170805	100	21	0.525636	0.76302
Cory_ASV64	GUPI_urinary	GUPI_urinary	-0.147579	0.230928	100	30	0.524434	0.76302
Gard_ASV3	GUPI_urinary	GUPI_urinary	-0.184862	0.339207	100	40	0.587284	0.80708
Stre_ASV41	GUPI_urinary	GUPI_urinary	-0.121365	0.228582	100	6	0.596826	0.80708
Pept_ASV50	GUPI_urinary	GUPI_urinary	-0.130137	0.238777	100	36	0.587299	0.80708
Fack_ASV99	GUPI_urinary	GUPI_urinary	-0.13818	0.242382	100	18	0.569971	0.80708
Gall_ASV104	GUPI_urinary	GUPI_urinary	-0.0936928	0.165775	100	13	0.573294	0.80708
Helc_ASV105	GUPI_urinary	GUPI_urinary	-0.0875876	0.158304	100	13	0.58147	0.80708
Stre_ASV132	GUPI_urinary	GUPI_urinary	-0.0703132	0.132786	100	8	0.597837	0.80708
Fusi_ASV158	GUPI_urinary	GUPI_urinary	-0.0402661	0.0775252	100	6	0.604964	0.808615
Anae_ASV47	GUPI_urinary	GUPI_urinary	-0.120078	0.254161	100	45	0.637691	0.844003
Blau_ASV169	GUPI_urinary	GUPI_urinary	-0.054949	0.120287	100	10	0.64886	0.847173
Garc_ASV212	GUPI_urinary	GUPI_urinary	0.0365935	0.0810435	100	11	0.652637	0.847173
Prev_ASV213	GUPI_urinary	GUPI_urinary	-0.0544376	0.124011	100	7	0.662128	0.851307
Lact_ASV1	GUPI_urinary	GUPI_urinary	0.169711	0.431425	100	69	0.695072	0.86008
Lact_ASV9	GUPI_urinary	GUPI_urinary	0.132089	0.355047	100	32	0.710788	0.86008
Anae_ASV52	GUPI_urinary	GUPI_urinary	-0.0585168	0.155276	100	13	0.707376	0.86008
Pept_ASV93	GUPI_urinary	GUPI_urinary	-0.0657089	0.165022	100	17	0.691524	0.86008
Porp_ASV106	GUPI_urinary	GUPI_urinary	0.0490864	0.134448	100	7	0.715871	0.86008
Laws_ASV115	GUPI_urinary	GUPI_urinary	-0.0916423	0.229254	100	28	0.690684	0.86008
Brev_ASV160	GUPI_urinary	GUPI_urinary	-0.0412749	0.114763	100	9	0.719919	0.86008
Porp_ASV250	GUPI_urinary	GUPI_urinary	-0.0659182	0.165757	100	7	0.69176	0.86008
Prev_ASV57	GUPI_urinary	GUPI_urinary	-0.0740779	0.234206	100	20	0.752537	0.891162
Bact_ASV148	GUPI_urinary	GUPI_urinary	-0.0310313	0.105034	100	8	0.768303	0.901921
Camp_ASV77	GUPI_urinary	GUPI_urinary	-0.0447618	0.168369	100	13	0.791056	0.905022
Pept_ASV118	GUPI_urinary	GUPI_urinary	-0.0463053	0.17394	100	14	0.790654	0.905022
Hung_ASV256	GUPI_urinary	GUPI_urinary	0.0143548	0.051	100	6	0.778965	0.905022
Meio_ASV121	GUPI_urinary	GUPI_urinary	0.0343155	0.139822	100	15	0.807048	0.907929
DNF0_ASV123	GUPI_urinary	GUPI_urinary	-0.0209747	0.0853586	100	6	0.80643	0.907929
Urea_ASV65	GUPI_urinary	GUPI_urinary	-0.0460142	0.200929	100	20	0.819378	0.908117
Allo_ASV74	GUPI_urinary	GUPI_urinary	-0.0404481	0.177925	100	16	0.820669	0.908117
Pept_ASV87	GUPI_urinary	GUPI_urinary	-0.067224	0.329307	100	32	0.83874	0.920568
Aero_ASV43	GUPI_urinary	GUPI_urinary	-0.0150903	0.104759	100	14	0.8859	0.949311
Acti_ASV139	GUPI_urinary	GUPI_urinary	-0.0218866	0.152274	100	9	0.886023	0.949311
Pept_ASV159	GUPI_urinary	GUPI_urinary	0.0168627	0.107415	100	6	0.87564	0.949311
Stre_ASV56	GUPI_urinary	GUPI_urinary	-0.0169212	0.205442	100	12	0.934546	0.962403
Olig_ASV102	GUPI_urinary	GUPI_urinary	0.00642201	0.0865398	100	6	0.941017	0.962403
Cory_ASV127	GUPI_urinary	GUPI_urinary	0.0142103	0.163584	100	9	0.931019	0.962403
Bact_ASV154	GUPI_urinary	GUPI_urinary	0.0067665	0.0822941	100	6	0.934652	0.962403
Limo_ASV197	GUPI_urinary	GUPI_urinary	0.00927428	0.0873005	100	6	0.915631	0.962403
Faec_ASV240	GUPI_urinary	GUPI_urinary	-0.00837576	0.0834764	100	6	0.920289	0.962403
Lact_ASV63	GUPI_urinary	GUPI_urinary	0.00666024	0.108691	100	10	0.951268	0.965573
Bact_ASV209	GUPI_urinary	GUPI_urinary	0.00238773	0.0754388	100	6	0.974818	0.982093
Atop_ASV181	GUPI_urinary	GUPI_urinary	9.12023e-05	0.0826245	100	10	0.999122	0.999122

### Sheet: Genera
feature	metadata	value	coef	stderr	N	N.not.0	pval	qval
Prevotella	GUPI_urinary	GUPI_urinary	-1.29279	0.472672	100	82	0.00746432	0.484103
Bifidobacterium	GUPI_urinary	GUPI_urinary	-0.839237	0.337556	100	15	0.0146698	0.484103
Peptoniphilus	GUPI_urinary	GUPI_urinary	-0.70286	0.360933	100	72	0.054462	0.508142
Anaerococcus	GUPI_urinary	GUPI_urinary	-0.581678	0.334761	100	77	0.085558	0.508142
Dialister	GUPI_urinary	GUPI_urinary	-0.817827	0.361721	100	67	0.0260479	0.508142
Campylobacter	GUPI_urinary	GUPI_urinary	-0.625309	0.377792	100	60	0.101311	0.508142
Klebsiella	GUPI_urinary	GUPI_urinary	0.162036	0.102937	100	6	0.120088	0.508142
Ezakiella	GUPI_urinary	GUPI_urinary	-0.540436	0.320063	100	41	0.0947719	0.508142
Enterococcus	GUPI_urinary	GUPI_urinary	0.549853	0.292193	100	20	0.0634508	0.508142
Helcococcus	GUPI_urinary	GUPI_urinary	-0.338845	0.213725	100	20	0.116562	0.508142
Clostridium.sensu.stricto.1	GUPI_urinary	GUPI_urinary	-0.180033	0.115494	100	8	0.123186	0.508142
Negativicoccus	GUPI_urinary	GUPI_urinary	-0.259681	0.145946	100	15	0.0786787	0.508142
Anaeroglobus	GUPI_urinary	GUPI_urinary	-0.341232	0.182106	100	8	0.0640877	0.508142
Sutterella	GUPI_urinary	GUPI_urinary	-0.34966	0.171507	100	16	0.0442779	0.508142
Acinetobacter	GUPI_urinary	GUPI_urinary	-0.275088	0.16312	100	7	0.0949982	0.508142
Pseudoglutamicibacter	GUPI_urinary	GUPI_urinary	-0.183287	0.113588	100	10	0.110191	0.508142
Sneathia	GUPI_urinary	GUPI_urinary	-0.364549	0.242028	100	9	0.135531	0.526178
Porphyromonas	GUPI_urinary	GUPI_urinary	-0.409193	0.298776	100	52	0.17442	0.613519
Actinomyces	GUPI_urinary	GUPI_urinary	-0.45244	0.332189	100	24	0.176619	0.613519
Veillonella	GUPI_urinary	GUPI_urinary	-0.478206	0.359199	100	28	0.186347	0.614945
Prevotella_7	GUPI_urinary	GUPI_urinary	-0.532758	0.43204	100	40	0.220574	0.693233
Finegoldia	GUPI_urinary	GUPI_urinary	-0.382414	0.365449	100	77	0.298023	0.715122
Staphylococcus	GUPI_urinary	GUPI_urinary	-0.337923	0.357302	100	71	0.346726	0.715122
Escherichia.Shigella	GUPI_urinary	GUPI_urinary	-0.338399	0.351751	100	19	0.338782	0.715122
Fenollaria	GUPI_urinary	GUPI_urinary	-0.336632	0.333015	100	38	0.314894	0.715122
Aerococcus	GUPI_urinary	GUPI_urinary	-0.210965	0.219543	100	27	0.339448	0.715122
Gemella	GUPI_urinary	GUPI_urinary	0.233155	0.232651	100	15	0.31888	0.715122
Limosilactobacillus	GUPI_urinary	GUPI_urinary	0.243859	0.211106	100	24	0.250943	0.715122
Howardella	GUPI_urinary	GUPI_urinary	-0.245442	0.255563	100	32	0.339297	0.715122
Mobiluncus	GUPI_urinary	GUPI_urinary	-0.223799	0.213576	100	26	0.297562	0.715122
Peptococcus	GUPI_urinary	GUPI_urinary	-0.164341	0.172247	100	13	0.342532	0.715122
Murdochiella	GUPI_urinary	GUPI_urinary	-0.147973	0.142781	100	14	0.302741	0.715122
Jonquetella	GUPI_urinary	GUPI_urinary	-0.165903	0.181862	100	9	0.363995	0.716556
HT002	GUPI_urinary	GUPI_urinary	0.103013	0.11678	100	13	0.379992	0.716556
Aerosphaera	GUPI_urinary	GUPI_urinary	-0.178106	0.200232	100	17	0.376327	0.716556
Varibaculum	GUPI_urinary	GUPI_urinary	-0.224801	0.286279	100	46	0.434271	0.774646
Gallicola	GUPI_urinary	GUPI_urinary	-0.150632	0.190541	100	17	0.431178	0.774646
Corynebacterium	GUPI_urinary	GUPI_urinary	-0.272372	0.414121	100	69	0.512728	0.826672
Streptococcus	GUPI_urinary	GUPI_urinary	-0.267518	0.396938	100	41	0.502236	0.826672
Fastidiosipila	GUPI_urinary	GUPI_urinary	-0.170784	0.26039	100	22	0.513538	0.826672
Agathobacter	GUPI_urinary	GUPI_urinary	0.0737088	0.106415	100	10	0.490316	0.826672
Actinotignum	GUPI_urinary	GUPI_urinary	0.163804	0.264866	100	29	0.537872	0.845228
Facklamia	GUPI_urinary	GUPI_urinary	-0.138506	0.24299	100	18	0.570029	0.869239
Lachnoclostridium	GUPI_urinary	GUPI_urinary	0.0564329	0.10145	100	6	0.579493	0.869239
Megasphaera	GUPI_urinary	GUPI_urinary	-0.0570818	0.113515	100	10	0.616567	0.873515
Parvimonas	GUPI_urinary	GUPI_urinary	-0.0289694	0.05851	100	8	0.622048	0.873515
Fusicatenibacter	GUPI_urinary	GUPI_urinary	-0.0402661	0.0775252	100	6	0.604964	0.873515
Garciella	GUPI_urinary	GUPI_urinary	0.0365909	0.0810384	100	11	0.65264	0.89738
Atopobium	GUPI_urinary	GUPI_urinary	0.0429399	0.165662	100	24	0.796273	0.918036
Alloscardovia	GUPI_urinary	GUPI_urinary	-0.0404481	0.177925	100	16	0.820669	0.918036
Bacteroides	GUPI_urinary	GUPI_urinary	-0.0725645	0.235592	100	23	0.758832	0.918036
Lawsonella	GUPI_urinary	GUPI_urinary	-0.0916236	0.229239	100	28	0.690725	0.918036
Meiothermus	GUPI_urinary	GUPI_urinary	0.0343155	0.139822	100	15	0.807048	0.918036
Peptostreptococcus	GUPI_urinary	GUPI_urinary	-0.0463053	0.17394	100	14	0.790654	0.918036
Faecalibacterium	GUPI_urinary	GUPI_urinary	-0.0587372	0.1562	100	9	0.707742	0.918036
DNF00809	GUPI_urinary	GUPI_urinary	-0.0209747	0.0853586	100	6	0.80643	0.918036
Blautia	GUPI_urinary	GUPI_urinary	0.0337053	0.122195	100	12	0.783278	0.918036
Moryella	GUPI_urinary	GUPI_urinary	0.0280508	0.0998593	100	7	0.779418	0.918036
Hungatella	GUPI_urinary	GUPI_urinary	0.0143548	0.051	100	6	0.778965	0.918036
Lactobacillus	GUPI_urinary	GUPI_urinary	-0.0535829	0.364121	100	94	0.883371	0.937459
Pseudomonas	GUPI_urinary	GUPI_urinary	-0.041313	0.259245	100	7	0.873822	0.937459
Fusobacterium	GUPI_urinary	GUPI_urinary	0.0354489	0.267467	100	18	0.894847	0.937459
Brevibacterium	GUPI_urinary	GUPI_urinary	-0.0177225	0.122389	100	11	0.885174	0.937459
Ureaplasma	GUPI_urinary	GUPI_urinary	-0.0180204	0.204124	100	20	0.929847	0.955494
Oligella	GUPI_urinary	GUPI_urinary	0.00642201	0.0865398	100	6	0.941017	0.955494
Gardnerella	GUPI_urinary	GUPI_urinary	-0.00264876	0.401698	100	54	0.994755	0.994755
