## Additional file 3 for "Urobiome Analysis in Interstitial Cystitis/Bladder Pain Syndrome Reveals Nuanced Differences Associated with Localized Pain"

### Sheet: ASVs
feature	metadata	value	coef	stderr	N	N.not.0	pval	qval
Lact_ASV1	PreMenopausal	N	-5.19265	1.53222	100	69	0.00173974	0.0673272
Acti_ASV18	PreMenopausal	N	2.41783	0.706724	100	22	0.00166196	0.0673272
Ente_ASV20	PreMenopausal	N	1.83994	0.546161	100	20	0.00199488	0.0673272
Aero_ASV122	PreMenopausal	N	1.287	0.367077	100	13	0.00150083	0.0673272
Lact_ASV25	PreMenopausal	N	-1.19742	0.437879	100	28	0.00961693	0.259657
Gard_ASV3	PreMenopausal	N	-3.57004	1.341	100	40	0.0115419	0.259693
Prev_ASV28	PreMenopausal	N	-2.36245	1.02511	100	41	0.0270129	0.331521
Vari_ASV58	PreMenopausal	N	1.87554	0.803948	100	42	0.0257726	0.331521
Fack_ASV99	PreMenopausal	N	1.66018	0.688034	100	18	0.0220886	0.331521
Helc_ASV105	PreMenopausal	N	1.18302	0.476606	100	13	0.0183731	0.331521
Agat_ASV174	PreMenopausal	N	0.588599	0.253501	100	10	0.0265266	0.331521
Urea_ASV65	PreMenopausal	N	-1.3286	0.630786	100	20	0.0421455	0.355603
Fuso_ASV76	PreMenopausal	N	-1.33859	0.631972	100	13	0.0420775	0.355603
Porp_ASV100	PreMenopausal	N	1.05302	0.496072	100	7	0.0415039	0.355603
Nega_ASV149	PreMenopausal	N	0.664912	0.299188	100	7	0.0324655	0.355603
Murd_ASV187	PreMenopausal	N	-0.622984	0.292449	100	12	0.0411384	0.355603
Lact_ASV9	PreMenopausal	N	-2.33217	1.27647	100	32	0.075968	0.487504
Kleb_ASV13	PreMenopausal	N	1.04494	0.597998	100	6	0.0896005	0.487504
Stre_ASV61	PreMenopausal	N	1.1682	0.670035	100	21	0.0902786	0.487504
Anae_ASV81	PreMenopausal	N	-0.527214	0.285206	100	13	0.0728084	0.487504
Howa_ASV108	PreMenopausal	N	-1.15641	0.661797	100	32	0.0893132	0.487504
Fast_ASV151	PreMenopausal	N	0.542338	0.306121	100	7	0.0873144	0.487504
Sutt_ASV171	PreMenopausal	N	-0.652381	0.360221	100	13	0.0781859	0.487504
Atop_ASV181	PreMenopausal	N	-0.32073	0.175455	100	10	0.0755183	0.487504
Bact_ASV209	PreMenopausal	N	0.327014	0.182294	100	6	0.0808367	0.487504
Prev_ASV10	PreMenopausal	N	-2.30065	1.41694	100	35	0.113112	0.550861
Veil_ASV15	PreMenopausal	N	-1.54467	0.936499	100	13	0.107566	0.550861
Fast_ASV189	PreMenopausal	N	0.728206	0.448369	100	14	0.114253	0.550861
Lact_ASV70	PreMenopausal	N	0.474445	0.299638	100	6	0.122297	0.569313
Clos_ASV83	PreMenopausal	N	-0.786616	0.549029	100	8	0.160564	0.699232
Fusi_ASV158	PreMenopausal	N	0.244585	0.169756	100	6	0.160271	0.699232
Anae_ASV208	PreMenopausal	N	-0.416862	0.294836	100	11	0.166371	0.701878
Porp_ASV106	PreMenopausal	N	0.533755	0.382182	100	7	0.172547	0.705872
Pept_ASV50	PreMenopausal	N	1.36697	1.01149	100	36	0.185418	0.736219
Lact_ASV4	PreMenopausal	N	1.59771	1.21134	100	34	0.195635	0.739903
Esch_ASV6	PreMenopausal	N	1.0402	0.791468	100	19	0.197308	0.739903
Prev_ASV22	PreMenopausal	N	-1.22139	0.950406	100	36	0.207451	0.753511
Ezak_ASV95	PreMenopausal	N	0.621351	0.493429	100	13	0.217945	0.753511
Bact_ASV148	PreMenopausal	N	0.292734	0.2417	100	8	0.228844	0.753511
Blau_ASV169	PreMenopausal	N	0.387112	0.306133	100	10	0.213864	0.753511
Faec_ASV240	PreMenopausal	N	0.273289	0.222399	100	6	0.226764	0.753511
Stap_ASV5	PreMenopausal	N	0.797501	0.855495	100	69	0.357471	0.802297
Lact_ASV7	PreMenopausal	N	0.893979	0.966018	100	14	0.361038	0.802297
Camp_ASV34	PreMenopausal	N	1.18114	1.13572	100	57	0.30569	0.802297
Gard_ASV38	PreMenopausal	N	0.43058	0.465232	100	8	0.361127	0.802297
Prev_ASV57	PreMenopausal	N	-0.819031	0.868961	100	20	0.352487	0.802297
Anae_ASV59	PreMenopausal	N	-0.609826	0.629894	100	21	0.340054	0.802297
Geme_ASV69	PreMenopausal	N	-0.444154	0.426855	100	6	0.304566	0.802297
Porp_ASV75	PreMenopausal	N	0.665527	0.666233	100	22	0.32461	0.802297
Cory_ASV92	PreMenopausal	N	-0.650508	0.58027	100	45	0.269924	0.802297
Porp_ASV112	PreMenopausal	N	-0.627933	0.659163	100	11	0.350603	0.802297
Prev_ASV114	PreMenopausal	N	0.517296	0.467386	100	20	0.275618	0.802297
Aero_ASV125	PreMenopausal	N	0.420874	0.415321	100	17	0.318222	0.802297
Stre_ASV132	PreMenopausal	N	-0.318684	0.297088	100	8	0.29013	0.802297
Cory_ASV136	PreMenopausal	N	0.6295	0.558469	100	8	0.267747	0.802297
Bact_ASV154	PreMenopausal	N	0.266177	0.276543	100	6	0.342064	0.802297
Acti_ASV166	PreMenopausal	N	0.555028	0.600761	100	15	0.36252	0.802297
Anae_ASV175	PreMenopausal	N	0.246327	0.256173	100	8	0.34349	0.802297
Nega_ASV186	PreMenopausal	N	0.229724	0.203304	100	9	0.268318	0.802297
Gall_ASV190	PreMenopausal	N	0.262342	0.26168	100	6	0.322391	0.802297
Prev_ASV213	PreMenopausal	N	0.283886	0.249367	100	7	0.263724	0.802297
Lact_ASV2	PreMenopausal	N	-1.56446	1.79807	100	76	0.390251	0.804367
Prev_ASV27	PreMenopausal	N	-0.635789	0.912586	100	27	0.490747	0.804367
Dial_ASV35	PreMenopausal	N	-0.56535	0.693989	100	20	0.420469	0.804367
Prev_ASV37	PreMenopausal	N	-0.794076	1.05053	100	45	0.454917	0.804367
Lact_ASV39	PreMenopausal	N	-0.234539	0.330483	100	19	0.482659	0.804367
Stre_ASV41	PreMenopausal	N	0.394429	0.526151	100	6	0.458349	0.804367
Ezak_ASV45	PreMenopausal	N	0.777305	0.921683	100	34	0.405464	0.804367
Anae_ASV47	PreMenopausal	N	0.519991	0.72658	100	45	0.4788	0.804367
Stre_ASV56	PreMenopausal	N	-0.394512	0.475161	100	12	0.411612	0.804367
Lact_ASV63	PreMenopausal	N	0.216341	0.285064	100	10	0.452623	0.804367
Cory_ASV86	PreMenopausal	N	-0.353453	0.476563	100	15	0.463257	0.804367
Cory_ASV88	PreMenopausal	N	0.331213	0.433529	100	17	0.450277	0.804367
Pept_ASV93	PreMenopausal	N	-0.307416	0.377865	100	17	0.421709	0.804367
Gall_ASV104	PreMenopausal	N	0.325037	0.455935	100	13	0.480549	0.804367
Porp_ASV109	PreMenopausal	N	-0.303149	0.427247	100	16	0.482294	0.804367
Porp_ASV111	PreMenopausal	N	-0.402276	0.449877	100	18	0.376982	0.804367
Meio_ASV121	PreMenopausal	N	0.230115	0.279532	100	15	0.412447	0.804367
Cory_ASV127	PreMenopausal	N	0.286526	0.412216	100	9	0.494537	0.804367
Porp_ASV140	PreMenopausal	N	0.374527	0.451528	100	13	0.412452	0.804367
Helc_ASV157	PreMenopausal	N	0.308524	0.389476	100	13	0.434594	0.804367
Pept_ASV159	PreMenopausal	N	0.293945	0.407097	100	6	0.475874	0.804367
Pept_ASV161	PreMenopausal	N	-0.328268	0.425149	100	13	0.445556	0.804367
Garc_ASV212	PreMenopausal	N	-0.109713	0.164226	100	11	0.505712	0.812752
Fine_ASV26	PreMenopausal	N	-0.596994	0.939197	100	76	0.529116	0.830589
Acti_ASV139	PreMenopausal	N	0.299561	0.467235	100	9	0.525962	0.830589
Atop_ASV17	PreMenopausal	N	0.676547	1.09933	100	12	0.542191	0.831771
Pept_ASV145	PreMenopausal	N	-0.249855	0.400934	100	13	0.536967	0.831771
Anae_ASV54	PreMenopausal	N	-0.460715	0.80906	100	35	0.572729	0.840045
Cory_ASV64	PreMenopausal	N	0.297849	0.560057	100	30	0.598207	0.840045
Allo_ASV74	PreMenopausal	N	-0.332224	0.565391	100	16	0.560469	0.840045
Porp_ASV79	PreMenopausal	N	0.394358	0.668969	100	16	0.559954	0.840045
Cory_ASV84	PreMenopausal	N	0.20796	0.391588	100	13	0.599606	0.840045
Jonq_ASV101	PreMenopausal	N	-0.260943	0.495245	100	9	0.602593	0.840045
DNF0_ASV123	PreMenopausal	N	0.147312	0.255052	100	6	0.567015	0.840045
Acin_ASV152	PreMenopausal	N	0.174781	0.33548	100	7	0.603588	0.840045
Hung_ASV256	PreMenopausal	N	-0.0575422	0.103352	100	6	0.579001	0.840045
Mobi_ASV119	PreMenopausal	N	0.352162	0.706399	100	26	0.621695	0.856417
Prev_ASV31	PreMenopausal	N	-0.458105	0.986922	100	20	0.645636	0.868403
Dial_ASV33	PreMenopausal	N	-0.483146	1.02501	100	59	0.640456	0.868403
Limo_ASV163	PreMenopausal	N	-0.114907	0.251016	100	11	0.649694	0.868403
Bifi_ASV30	PreMenopausal	N	0.291612	0.680636	100	11	0.67096	0.875834
Feno_ASV40	PreMenopausal	N	-0.450074	1.12824	100	38	0.692521	0.875834
Mega_ASV46	PreMenopausal	N	-0.0906681	0.216048	100	6	0.677271	0.875834
HT00_ASV98	PreMenopausal	N	-0.181305	0.449604	100	13	0.68949	0.875834
Cory_ASV113	PreMenopausal	N	0.170737	0.440399	100	14	0.700667	0.875834
Pept_ASV118	PreMenopausal	N	-0.187347	0.474914	100	14	0.695958	0.875834
Pept_ASV205	PreMenopausal	N	-0.165366	0.398122	100	10	0.680181	0.875834
Camp_ASV77	PreMenopausal	N	-0.273287	0.731601	100	13	0.711187	0.878037
Cory_ASV147	PreMenopausal	N	0.15353	0.417802	100	14	0.715437	0.878037
Gard_ASV16	PreMenopausal	N	-0.382473	1.17896	100	27	0.747603	0.8967
Pept_ASV36	PreMenopausal	N	0.356288	1.12573	100	64	0.753518	0.8967
Olig_ASV102	PreMenopausal	N	0.0639626	0.19945	100	6	0.750257	0.8967
Pept_ASV230	PreMenopausal	N	0.0834234	0.267919	100	8	0.757214	0.8967
Laws_ASV115	PreMenopausal	N	-0.13404	0.479525	100	28	0.781969	0.917963
Pept_ASV87	PreMenopausal	N	0.192391	0.734851	100	32	0.794996	0.920729
Dial_ASV117	PreMenopausal	N	0.0802963	0.310394	100	9	0.797965	0.920729
Anae_ASV90	PreMenopausal	N	-0.0959403	0.428674	100	20	0.824255	0.935079
Veil_ASV91	PreMenopausal	N	-0.0963165	0.423064	100	13	0.821122	0.935079
Prev_ASV138	PreMenopausal	N	0.0683796	0.327525	100	9	0.835787	0.94026
Prev_ASV8	PreMenopausal	N	0.2556	1.37206	100	67	0.853334	0.944937
Acti_ASV155	PreMenopausal	N	0.112044	0.603384	100	7	0.853943	0.944937
Anae_ASV52	PreMenopausal	N	-0.122792	0.791265	100	13	0.877599	0.946728
Brev_ASV160	PreMenopausal	N	-0.0546186	0.35607	100	9	0.878921	0.946728
Pseu_ASV182	PreMenopausal	N	-0.0701443	0.405604	100	10	0.86365	0.946728
Pept_ASV202	PreMenopausal	N	0.0717466	0.486448	100	8	0.883613	0.946728
Prev_ASV51	PreMenopausal	N	-0.0553559	0.432827	100	10	0.898913	0.955538
Aero_ASV43	PreMenopausal	N	-0.0851254	0.777018	100	14	0.913382	0.962104
Geme_ASV80	PreMenopausal	N	0.0290306	0.284691	100	9	0.919344	0.962104
Snea_ASV11	PreMenopausal	N	0.0569883	0.765171	100	9	0.941029	0.969763
Pept_ASV89	PreMenopausal	N	-0.0471384	0.604492	100	33	0.938354	0.969763
Pept_ASV188	PreMenopausal	N	-0.0140423	0.239643	100	7	0.953396	0.970517
Limo_ASV197	PreMenopausal	N	0.0160098	0.289005	100	6	0.956139	0.970517
Dial_ASV53	PreMenopausal	N	0.0453726	1.06676	100	47	0.966317	0.973528
Porp_ASV250	PreMenopausal	N	-0.0158993	0.480741	100	7	0.973852	0.973852

### Sheet: Genera
feature	metadata	value	coef	stderr	N	N.not.0	pval	qval
Actinotignum	PreMenopausal	N	2.66168	0.810046	100	29	0.00244067	0.080542
Enterococcus	PreMenopausal	N	1.84003	0.546191	100	20	0.00199494	0.080542
Facklamia	PreMenopausal	N	1.66375	0.689161	100	18	0.0220186	0.291793
Negativicoccus	PreMenopausal	N	0.909861	0.387312	100	15	0.0246435	0.291793
Agathobacter	PreMenopausal	N	0.588599	0.253501	100	10	0.0265266	0.291793
Lachnoclostridium	PreMenopausal	N	0.513942	0.211765	100	6	0.0201005	0.291793
Ureaplasma	PreMenopausal	N	-1.35187	0.642235	100	20	0.042263	0.39848
Fastidiosipila	PreMenopausal	N	1.53148	0.771461	100	22	0.0550014	0.453762
Klebsiella	PreMenopausal	N	1.04494	0.597998	100	6	0.0896005	0.488362
Aerococcus	PreMenopausal	N	1.52361	0.891656	100	27	0.0961925	0.488362
Varibaculum	PreMenopausal	N	1.55366	0.8325	100	46	0.0707748	0.488362
Fusobacterium	PreMenopausal	N	-1.40597	0.78817	100	18	0.0844075	0.488362
Howardella	PreMenopausal	N	-1.15622	0.661688	100	32	0.0893126	0.488362
Helcococcus	PreMenopausal	N	1.22516	0.751314	100	20	0.112384	0.529809
Gardnerella	PreMenopausal	N	-2.47253	1.57658	100	54	0.125831	0.532671
Limosilactobacillus	PreMenopausal	N	-0.851004	0.54957	100	24	0.130084	0.532671
Clostridium.sensu.stricto.1	PreMenopausal	N	-0.786686	0.549077	100	8	0.160564	0.532671
Blautia	PreMenopausal	N	0.499822	0.333097	100	12	0.142654	0.532671
Fusicatenibacter	PreMenopausal	N	0.244585	0.169756	100	6	0.160271	0.532671
Murdochiella	PreMenopausal	N	-0.490208	0.342371	100	14	0.161416	0.532671
Escherichia.Shigella	PreMenopausal	N	1.04017	0.791403	100	19	0.197283	0.601559
Faecalibacterium	PreMenopausal	N	0.509389	0.390978	100	9	0.20052	0.601559
Streptococcus	PreMenopausal	N	1.10927	0.880438	100	41	0.215627	0.618757
Lactobacillus	PreMenopausal	N	-1.6584	1.40727	100	94	0.246933	0.677287
Veillonella	PreMenopausal	N	-1.23431	1.09741	100	28	0.268003	0.677287
Bifidobacterium	PreMenopausal	N	0.983559	0.896653	100	15	0.280044	0.677287
Gallicola	PreMenopausal	N	0.569465	0.527299	100	17	0.287334	0.677287
Moryella	PreMenopausal	N	-0.357234	0.320197	100	7	0.271906	0.677287
Aerosphaera	PreMenopausal	N	0.42086	0.415281	100	17	0.318192	0.724162
Campylobacter	PreMenopausal	N	1.0767	1.16152	100	60	0.360521	0.743575
Ezakiella	PreMenopausal	N	1.01848	1.05925	100	41	0.343476	0.743575
Sutterella	PreMenopausal	N	-0.420115	0.45166	100	16	0.358233	0.743575
Bacteroides	PreMenopausal	N	0.458769	0.565948	100	23	0.423467	0.798538
Meiothermus	PreMenopausal	N	0.230115	0.279532	100	15	0.412447	0.798538
Anaeroglobus	PreMenopausal	N	-0.408185	0.483048	100	8	0.405537	0.798538
Peptococcus	PreMenopausal	N	-0.328234	0.42509	100	13	0.44554	0.816823
Finegoldia	PreMenopausal	N	-0.687057	0.934261	100	77	0.466964	0.832963
Anaerococcus	PreMenopausal	N	-0.55804	0.821482	100	77	0.501606	0.838813
Staphylococcus	PreMenopausal	N	0.566537	0.865417	100	71	0.516833	0.838813
Corynebacterium	PreMenopausal	N	0.556869	0.901281	100	69	0.540939	0.838813
Prevotella_7	PreMenopausal	N	-0.656978	1.1857	100	40	0.583139	0.838813
Alloscardovia	PreMenopausal	N	-0.332224	0.565391	100	16	0.560469	0.838813
Jonquetella	PreMenopausal	N	-0.299269	0.557942	100	9	0.595706	0.838813
Parvimonas	PreMenopausal	N	-0.155579	0.325314	100	8	0.635464	0.838813
Actinomyces	PreMenopausal	N	0.400878	0.810611	100	24	0.624552	0.838813
Mobiluncus	PreMenopausal	N	0.352205	0.706497	100	26	0.6217	0.838813
DNF00809	PreMenopausal	N	0.147312	0.255052	100	6	0.567015	0.838813
Acinetobacter	PreMenopausal	N	0.174741	0.335404	100	7	0.60359	0.838813
Garciella	PreMenopausal	N	-0.109706	0.164215	100	11	0.505714	0.838813
Hungatella	PreMenopausal	N	-0.0575422	0.103352	100	6	0.579001	0.838813
Peptoniphilus	PreMenopausal	N	0.425123	0.996257	100	72	0.672258	0.850616
Fenollaria	PreMenopausal	N	-0.509208	1.17804	100	38	0.668338	0.850616
HT002	PreMenopausal	N	-0.181305	0.449604	100	13	0.68949	0.850616
Peptostreptococcus	PreMenopausal	N	-0.187347	0.474914	100	14	0.695958	0.850616
Megasphaera	PreMenopausal	N	-0.206789	0.593147	100	10	0.729409	0.87529
Oligella	PreMenopausal	N	0.0639626	0.19945	100	6	0.750257	0.884232
Lawsonella	PreMenopausal	N	-0.134026	0.479496	100	28	0.781977	0.905447
Dialister	PreMenopausal	N	-0.229622	0.983019	100	67	0.816695	0.929343
Porphyromonas	PreMenopausal	N	-0.134451	1.0921	100	52	0.902756	0.962715
Sneathia	PreMenopausal	N	0.133133	0.852969	100	9	0.876823	0.962715
Gemella	PreMenopausal	N	-0.0903714	0.747042	100	15	0.904368	0.962715
Pseudoglutamicibacter	PreMenopausal	N	-0.0701478	0.405559	100	10	0.863628	0.962715
Brevibacterium	PreMenopausal	N	-0.0257476	0.361311	100	11	0.943571	0.988503
Prevotella	PreMenopausal	N	-0.0265495	1.35932	100	82	0.984531	0.988786
Atopobium	PreMenopausal	N	-0.0164801	1.16425	100	24	0.988786	0.988786
Pseudomonas	PreMenopausal	N	-0.0117732	0.468006	100	7	0.980089	0.988786
