## Additional file 8 for "Urobiome Analysis in Interstitial Cystitis/Bladder Pain Syndrome Reveals Nuanced Differences Associated with Localized Pain"

### Sheet: Sheet1
ASV	Genera	Absent	Persistent	Transient	n_subjects	persistence_frequency	Avg_RelAbund
Lact_ASV1	Lactobacillus	5	22	11	33	0.666667	0.191835
Prev_ASV10	Prevotella	21	11	6	17	0.647059	0.0224678
Jonq_ASV101	Jonquetella	32	2	4	6	0.333333	0.000509046
Gall_ASV104	Gallicola	31	4	3	7	0.571429	0.000476775
Helc_ASV105	Helcococcus	29	4	5	9	0.444444	0.000579671
Porp_ASV106	Porphyromonas	32	1	5	6	0.166667	0.000475717
Howa_ASV108	Howardella	19	8	11	19	0.421053	0.000417343
Porp_ASV109	Porphyromonas	27	4	7	11	0.363636	0.000485931
Porp_ASV111	Porphyromonas	28	5	5	10	0.5	0.000340745
Porp_ASV112	Porphyromonas	28	1	9	10	0.1	0.000433931
Cory_ASV113	Corynebacterium	30	4	4	8	0.5	0.000351515
Prev_ASV114	Prevotella_7	25	6	7	13	0.461538	0.000423675
Laws_ASV115	Lawsonella	16	5	17	22	0.227273	0.000372676
Dial_ASV117	Dialister	31	2	5	7	0.285714	0.00047273
Pept_ASV118	Peptostreptococcus	28	3	7	10	0.3	0.000351506
Mobi_ASV119	Mobiluncus	21	8	9	17	0.470588	0.000383211
Meio_ASV121	Meiothermus	25	2	11	13	0.153846	0.000370523
Aero_ASV122	Aerococcus	28	3	7	10	0.3	0.000271463
Aero_ASV125	Aerosphaera	24	3	11	14	0.214286	0.000262253
Cory_ASV127	Corynebacterium	31	2	5	7	0.285714	0.000257405
Stre_ASV132	Streptococcus	32	1	5	6	0.166667	0.000174122
Acti_ASV139	Actinotignum	32	3	3	6	0.5	0.000257506
Porp_ASV140	Porphyromonas	28	3	7	10	0.3	0.000238777
Pept_ASV145	Peptoniphilus	31	4	3	7	0.571429	0.000171122
Cory_ASV147	Corynebacterium	30	4	4	8	0.5	0.000221442
Bact_ASV148	Bacteroides	30	0	8	8	0	0.000247448
Veil_ASV15	Veillonella	30	3	5	8	0.375	0.0174444
Acin_ASV152	Acinetobacter	31	0	7	7	0	0.000162679
Helc_ASV157	Helcococcus	29	3	6	9	0.333333	0.000138993
Gard_ASV16	Gardnerella	24	7	7	14	0.5	0.0251058
Pept_ASV161	Peptococcus	29	3	6	9	0.333333	0.000169446
Limo_ASV163	Limosilactobacillus	29	2	7	9	0.222222	0.00019717
Acti_ASV166	Actinomyces	27	4	7	11	0.363636	0.000124651
Blau_ASV169	Blautia	30	1	7	8	0.125	9.22376e-05
Sutt_ASV171	Sutterella	30	3	5	8	0.375	0.00013337
Agat_ASV174	Agathobacter	30	1	7	8	0.125	0.000109056
Anae_ASV175	Anaerococcus	32	2	4	6	0.333333	0.000119995
Acti_ASV18	Actinotignum	25	7	6	13	0.538462	0.0108069
Atop_ASV181	Atopobium	31	3	4	7	0.428571	7.9522e-05
Nega_ASV186	Negativicoccus	30	1	7	8	0.125	0.000102113
Murd_ASV187	Murdochiella	29	3	6	9	0.333333	9.18805e-05
Pept_ASV188	Peptoniphilus	31	0	7	7	0	9.59321e-05
Fast_ASV189	Fastidiosipila	28	3	7	10	0.3	0.000105516
Lact_ASV2	Lactobacillus	3	25	10	35	0.714286	0.204095
Ente_ASV20	Enterococcus	23	5	10	15	0.333333	0.00364759
Pept_ASV202	Peptoniphilus	32	2	4	6	0.333333	0.000106103
Pept_ASV205	Peptoniphilus	30	1	7	8	0.125	8.18658e-05
Anae_ASV208	Anaerococcus	31	3	4	7	0.428571	6.84522e-05
Garc_ASV212	Garciella	28	1	9	10	0.1	2.67007e-05
Prev_ASV213	Prevotella_7	32	1	5	6	0.166667	7.39182e-05
Prev_ASV22	Prevotella	21	12	5	17	0.705882	0.0113233
Lact_ASV25	Lactobacillus	25	8	5	13	0.615385	0.00485858
Hung_ASV256	Hungatella	32	0	6	6	0	1.76296e-05
Fine_ASV26	Finegoldia	3	27	8	35	0.771429	0.00744417
Prev_ASV27	Prevotella	21	8	9	17	0.470588	0.00608108
Prev_ASV28	Prevotella	19	14	5	19	0.736842	0.00525043
Gard_ASV3	Gardnerella	17	12	9	21	0.571429	0.0446891
Bifi_ASV30	Bifidobacterium	30	2	6	8	0.25	0.0074769
Prev_ASV31	Prevotella_7	27	7	4	11	0.636364	0.00485208
Dial_ASV33	Dialister	8	20	10	30	0.666667	0.00497351
Camp_ASV34	Campylobacter	9	18	11	29	0.62069	0.00566489
Dial_ASV35	Dialister	27	6	5	11	0.545455	0.00366728
Pept_ASV36	Peptoniphilus	7	21	10	31	0.677419	0.00433874
Prev_ASV37	Prevotella	15	14	9	23	0.608696	0.00345167
Lact_ASV39	Lactobacillus	27	7	4	11	0.636364	0.00321821
Lact_ASV4	Lactobacillus	21	11	6	17	0.647059	0.0765999
Feno_ASV40	Fenollaria	18	13	7	20	0.65	0.00384763
Aero_ASV43	Aerococcus	32	4	2	6	0.666667	0.00235139
Ezak_ASV45	Ezakiella	18	11	9	20	0.55	0.00300299
Anae_ASV47	Anaerococcus	13	15	10	25	0.6	0.0026605
Stap_ASV5	Staphylococcus	5	27	6	33	0.818182	0.0343824
Pept_ASV50	Peptoniphilus	19	12	7	19	0.631579	0.00219286
Anae_ASV52	Anaerococcus	31	4	3	7	0.571429	0.00234675
Dial_ASV53	Dialister	11	14	13	27	0.518519	0.00184328
Anae_ASV54	Anaerococcus	20	11	7	18	0.611111	0.00150147
Stre_ASV56	Streptococcus	29	2	7	9	0.222222	0.00128063
Prev_ASV57	Prevotella	27	7	4	11	0.636364	0.00142744
Vari_ASV58	Varibaculum	14	11	13	24	0.458333	0.00176617
Anae_ASV59	Anaerococcus	25	5	8	13	0.384615	0.00139641
Esch_ASV6	Escherichia-Shigella	24	5	9	14	0.357143	0.0184709
Stre_ASV61	Streptococcus	22	4	12	16	0.25	0.00227307
Cory_ASV64	Corynebacterium	18	7	13	20	0.35	0.0012972
Urea_ASV65	Ureaplasma	28	6	4	10	0.6	0.000907092
Lact_ASV7	Lactobacillus	31	5	2	7	0.714286	0.0357785
Allo_ASV74	Alloscardovia	30	6	2	8	0.75	0.00123338
Porp_ASV75	Porphyromonas	22	4	12	16	0.25	0.000894687
Fuso_ASV76	Fusobacterium	28	3	7	10	0.3	0.000893885
Camp_ASV77	Campylobacter	29	2	7	9	0.222222	0.000767155
Porp_ASV79	Porphyromonas	27	4	7	11	0.363636	0.000947476
Prev_ASV8	Prevotella	7	22	9	31	0.709677	0.0334427
Anae_ASV81	Anaerococcus	28	3	7	10	0.3	0.000781833
Cory_ASV84	Corynebacterium	30	4	4	8	0.5	0.000680811
Cory_ASV86	Corynebacterium	27	2	9	11	0.181818	0.00078294
Pept_ASV87	Peptoniphilus	18	11	9	20	0.55	0.000658152
Cory_ASV88	Corynebacterium	27	4	7	11	0.363636	0.000504371
Pept_ASV89	Peptoniphilus	17	9	12	21	0.428571	0.000624595
Lact_ASV9	Lactobacillus	24	12	2	14	0.857143	0.0324892
Anae_ASV90	Anaerococcus	24	6	8	14	0.428571	0.000518285
Veil_ASV91	Veillonella	30	5	3	8	0.625	0.00100174
Cory_ASV92	Corynebacterium	9	14	15	29	0.482759	0.00424755
Pept_ASV93	Peptoniphilus	24	2	12	14	0.142857	0.000405549
Ezak_ASV95	Ezakiella	28	2	8	10	0.2	0.000450281
HT00_ASV98	HT002	30	3	5	8	0.375	0.000416073
Fack_ASV99	Facklamia	26	5	7	12	0.416667	0.000573248
