## Additional file 1 for "Urobiome Analysis in Interstitial Cystitis/Bladder Pain Syndrome Reveals Nuanced Differences Associated with Localized Pain"

### Sheet: Sheet1
SampleID	BioSample_Accession	SRA_Accession	SampleType	Plate	ExtractionPlateWell	Batch	MockCellsPerWell	MockDilution	gDNA_ng_per_uL	Raw Read Count	is.neg	SubjectID	TreatmentGroup	Timepoint	Sex	Age	BMI	Diabetes	COPC	Pain_Group	Single_Pain_Group	GUPI_overall	GUPI_urinary	PGIC	PriorUTI	BirthControl	PreMenopausal	IL-6	TNF-a	IL-10	MIP-1a	IL-8	IL1b	UA_blood	UA_nitrites	UA_WBC	UA_pH	meds_24h	opiod_use	installation_during_study	installation_before_study	hunners	hydrodistension	sacralnervestim	Abx_24h	estrogen_cream
LCM-41	SAMN42894164	SRR30024877	Urine	McKernan1	G5	1	NA	NA	0.1	37976	FALSE	52	Intervention	Post	F	62	42.4764	N	4	NA	No	NA	NA	1	N	N	N	17.49	5.2	20.53	15.61	25.17	0.95	0	0	70	6		Y	N	Y	N	N	N	N	N
LCM-2	SAMN42894165	SRR30024821	Urine	McKernan1	A1	1	NA	NA	0.11	20150	FALSE	54	Intervention	Pre	F	64	26.6376	N	0	PelvicOnly	Yes	36	5	NA	N	N	N	6.51	6.9	16.8	14.43	2.94	3.07	0	0	0	5		N	N	N	N	N	N	N	Y
LCM-42	SAMN42894166	SRR30024780	Urine	McKernan1	H5	1	NA	NA	0.07	23320	FALSE	54	Intervention	Post	F	64	26.406	N	0	PelvicOnly	Yes	NA	NA	5	N	N	N	4.97	6.14	16.33	16.69	2.63	2.53	5	0	15	5		N	N	N	N	N	N	N	Y
LCM-77	SAMN42894167	SRR30024791	Urine	McKernan1	B12	1	NA	NA	0.09	18741	FALSE	54	Intervention	FollowUp	F	64	27.6953	N	0	PelvicOnly	Yes	21	3	6	N	N	N	7.3	8.46	18.73	15.74	3.31	3.21	50	0	70	6.5		N	N	N	N	N	N	N	Y
LCM-4	SAMN42894168	SRR30024851	Urine	McKernan1	B1	1	NA	NA	0.08	36042	FALSE	61	Intervention	Pre	F	39	30.6058	N	2	PelvicOnly	No	24	9	NA	N	N	N	2.67	5.6	11.82	15.69	6.05	2.64	0	0	15	5		N	N	N	N	N	N	N	N
LCM-43	SAMN42894169	SRR30024768	Urine	McKernan1	A8	1	NA	NA	0.06	22477	FALSE	61	Intervention	Post	F	39	29.9247	N	2	PelvicOnly	No	27	6	5	N	N	N	2.71	8.02	13.8	16.95	8.92	2.7	0	0	15	5		N	N	N	N	N	N	N	N
LCM-78	SAMN42894170	SRR30024828	Urine	McKernan1	C12	1	NA	NA	0.13	36752	FALSE	61	Intervention	FollowUp	F	39	32.7776	N	2	Intermediate	No	22	7	2	N	N	N	2.78	7.37	12.5	16.45	5.73	2.76	0	0	70	5		N	N	N	N	N	N	N	N
LCM-5	SAMN42894171	SRR30024839	Urine	McKernan1	C1	1	NA	NA	0.04	20576	FALSE	63	Intervention	Pre	F	51	24.1198	N	0	Widespread	No	24	6	NA	N	N	N	22.27	5.51	17.72	7.3	50.84	1.36	0	0	0	5		N	N	N	N	N	N	N	N
LCM-44	SAMN42894172	SRR30024745	Urine	McKernan1	B8	1	NA	NA	0.04	23621	FALSE	63	Intervention	Post	F	51	23.9486	N	0	Intermediate	No	NA	NA	5	N	N	N	28.32	7.25	20.87	8.81	60.45	1.9	0	0	15	7		N	N	N	N	N	N	N	N
LCM-6	SAMN42894173	SRR30024756	Urine	McKernan1	D1	1	NA	NA	0.05	53036	FALSE	66	AttentionControl	Pre	F	31	22.1921	N	2	Widespread	Yes	32	6	NA	Y	Y	Y	4.15	6.21	26.19	17.88	4.81	2.04	0	0	70	5		N	N	Y	N	Y	N	N	N
LCM-45	SAMN42894174	SRR30024822	Urine	McKernan1	C8	1	NA	NA	0.04	33996	FALSE	66	AttentionControl	Post	F	31	22.5359	N	2	Widespread	Yes	35	4	4	Y	N	Y	3.11	5.09	25.39	16.21	3.42	2.05	25	0	0	7		N	N	Y	N	Y	N	N	N
LCM-79	SAMN42894175	SRR30024865	Urine	McKernan1	D12	1	NA	NA	0.06	58315	FALSE	66	AttentionControl	FollowUp	F	31	23.1891	N	2	Widespread	Yes	14	5	5	Y	N	Y	4.17	6.43	29.2	19.46	3.54	2.96	10	0	15	6.5		N	N	Y	N	Y	N	N	N
LCM-7	SAMN42894176	SRR30024876	Urine	McKernan1	E1	1	NA	NA	0.03	37014	FALSE	74	Intervention	Pre	F	31	40.9636	N	5	PelvicOnly	No	32	9	NA	N	N	Y	4.15	8.22	13.65	13.1	6.28	4.4	0	0	15	5		N	N	N	N	N	N	N	N
LCM-46	SAMN42894177	SRR30024820	Urine	McKernan1	D8	1	NA	NA	0.05	62737	FALSE	74	Intervention	Post	F	31	41.0122	N	5	Intermediate	No	28	6	5	N	Y	Y	3.41	8.46	13.34	13.57	6.42	4.07	7	0	0	5		N	N	N	N	N	N	N	N
LCM-80	SAMN42894178	SRR30024809	Urine	McKernan1	E12	1	NA	NA	0.04	30210	FALSE	74	Intervention	FollowUp	F	31	41.5841	N	5	Widespread	No	19	4	5	N	Y	Y	1.11	3.66	8.59	7.58	2.19	3	0	0	15	6.5		N	N	N	N	N	N	N	N
LCM-8	SAMN42894179	SRR30024806	Urine	McKernan1	F1	1	NA	NA	0.03	22588	FALSE	78	Intervention	Pre	F	34	30.4341	N	0	Widespread	No	37	10	NA	N	Y	Y	3.85	14.43	32.48	25.16	6.92	5.03	5	0	15	5		N	N	N	N	N	N	N	N
LCM-9	SAMN42894180	SRR30024805	Urine	McKernan1	G1	1	NA	NA	0.04	38771	FALSE	85	Intervention	Pre	F	23	28.8281	N	0	Intermediate	No	25	4	NA	N	Y	Y	1.99	6.36	9.04	9.66	4.14	1.23	5	0	15	5		N	N	N	N	N	N	N	N
LCM-48	SAMN42894181	SRR30024804	Urine	McKernan1	E8	1	NA	NA	0.04	33796	FALSE	85	Intervention	Post	F	23	30.5763	N	0	Widespread	No	14	2	6	N	N	Y	2.39	6.18	7.69	9.91	3.54	1.61	5	0	15	6.5		N	N	N	N	N	N	N	N
LCM-82	SAMN42894182	SRR30024803	Urine	McKernan1	F12	1	NA	NA	0.03	42646	FALSE	85	Intervention	FollowUp	F	24	28.3409	N	0	PelvicOnly	No	26	7	3	N	N	Y	2.56	6.64	9.18	11.98	6.01	1.62	6.5	0	15	5		N	N	N	N	N	N	N	N
LCM-10	SAMN42894183	SRR30024781	Urine	McKernan1	H1	1	NA	NA	0.05	43943	FALSE	91	Intervention	Pre	F	38	21.4652	N	1	Widespread	No	26	3	NA	Y	N	Y	5.19	9.19	13.49	17.05	4.12	3.81	0	0	15	6		N	N	N	N	N	N	N	N
LCM-83	SAMN42894184	SRR30024779	Urine	McKernan1	G12	1	NA	NA	0.07	57513	FALSE	91	Intervention	FollowUp	F	38	22.1107	N	1	NA	No	9	2	5	Y	N	Y	4.11	9.35	10.69	12.39	3.15	3.05	0	0	0	6		N	N	N	N	N	N	N	N
LCM-11	SAMN42894185	SRR30024778	Urine	McKernan1	A2	1	NA	NA	0.09	45937	FALSE	92	AttentionControl	Pre	F	39	19.6605	N	2	PelvicOnly	No	21	6	NA	N	N	Y	13.15	12.86	23.03	19.99	17.24	2.37	0	0	0	6		N	N	N	N	N	Y	N	N
LCM-49	SAMN42894186	SRR30024799	Urine	McKernan1	F8	1	NA	NA	0.09	34104	FALSE	92	AttentionControl	Post	F	40	20.5247	N	2	Intermediate	No	21	7	2	N	N	Y	11.62	10.89	20.37	19.47	14.47	2.22	0	0	0	5		N	N	N	N	N	Y	N	N
LCM-84	SAMN42894187	SRR30024798	Urine	McKernan1	H12	1	NA	NA	0.19	65617	FALSE	92	AttentionControl	FollowUp	F	40	20.463	N	2	Widespread	No	17	7	1	N	N	Y	11.96	7.15	16.79	14.78	17.87	1.37	0	0	70	6		N	N	N	N	N	Y	N	N
LCM-12	SAMN42894188	SRR30024797	Urine	McKernan1	B2	1	NA	NA	0.04	30367	FALSE	96	AttentionControl	Pre	F	46	29.7091	N	2	Widespread	Yes	34	10	NA	N	N	Y	0.32	6.39	15.41	13.78	2.61	1.21	0	0	0	8		N	N	N	N	N	N	N	N
LCM-50	SAMN42894189	SRR30024796	Urine	McKernan1	G8	1	NA	NA	0.04	29331	FALSE	96	AttentionControl	Post	F	46	29.129	N	2	Widespread	Yes	31	8	2	N	N	Y	0.68	9.34	16.79	16.87	2.65	1.45	0	0	0	8		N	N	N	N	N	N	N	N
LCM-13	SAMN42894190	SRR30024795	Urine	McKernan1	C2	1	NA	NA	0.07	59490	FALSE	102	Intervention	Pre	F	43	31.1704	N	4	Widespread	Yes	8	3	NA	N	Y	Y	NA	2.7	2.7	5.68	0.97	0.53	5	0	0	5		N	N	N	N	N	N	N	N
LCM-51	SAMN42894191	SRR30024794	Urine	McKernan1	H8	1	NA	NA	0.15	72607	FALSE	102	Intervention	Post	F	43	29.9673	N	4	Widespread	Yes	22	6	1	N	Y	Y	1.39	5.99	6.66	18.63	2.66	1.47	5	0	0	5		N	N	N	N	N	N	N	N
LCM-14	SAMN42894192	SRR30024793	Urine	McKernan1	D2	1	NA	NA	1.78	29438	FALSE	103	Intervention	Pre	F	46	34.3145	N	0	PelvicOnly	Yes	44	10	NA	Y	N	Y	0.82	6.14	2.36	16.88	8.38	11.46	7.5	0	0	7.5		N	Y	Y	N	Y	N	N	N
LCM-52	SAMN42894193	SRR30024792	Urine	McKernan1	A9	1	NA	NA	0.64	63328	FALSE	103	Intervention	Post	F	46	34.6212	N	0	PelvicOnly	Yes	17	6	6	Y	N	Y	3.18	5.22	9.86	19.91	4.34	6.96	6	1	125	6.5		N	Y	Y	N	Y	N	N	N
LCM-85	SAMN42894194	SRR30024790	Urine	McKernan2	A1	1	NA	NA	0.59	246087	FALSE	103	Intervention	FollowUp	F	46	35.8651	N	0	PelvicOnly	Yes	34	9	5	Y	N	Y	0.79	3.3	3.06	9.6	2.16	7.43	7.5	0	125	5		N	Y	Y	N	Y	N	N	N
LCM-15	SAMN42894195	SRR30024789	Urine	McKernan1	E2	1	NA	NA	0.09	63055	FALSE	106	AttentionControl	Pre	F	38	42.0514	N	0	Widespread	Yes	25	7	NA	N	N	N	76.84	11.42	204.84	29.64	119	5.41	0	0	125	5		N	N	N	N	N	N	N	N
LCM-53	SAMN42894196	SRR30024788	Urine	McKernan1	B9	1	NA	NA	0.04	20157	FALSE	106	AttentionControl	Post	F	38	42.4	N	0	Widespread	Yes	31	8	1	N	N	N	72.41	7.15	189.3	25.11	107.58	5	0	0	0	5		N	N	N	N	N	N	N	N
LCM-16	SAMN42894197	SRR30024787	Urine	McKernan1	F2	1	NA	NA	0.17	3850	FALSE	107	Intervention	Pre	M	60	27.4302	N	0	Widespread	No	37	9	NA	N	NA	NA	0.91	9.23	4.62	11.11	2.86	0.89	7.5	0	75	6.5		N	Y	Y	Y	Y	N	N	N
LCM-54	SAMN42894198	SRR30024786	Urine	McKernan1	C9	1	NA	NA	0.69	44307	FALSE	107	Intervention	Post	M	60	27.38	N	0	Intermediate	No	37	8	3	N	NA	NA	0.36	5.49	5.35	6.68	4.16	1.07	0	1	70	7.5		N	Y	Y	Y	Y	N	N	N
LCM-87	SAMN42894199	SRR30024785	Urine	McKernan2	B1	1	NA	NA	0.04	1030	FALSE	107	Intervention	FollowUp	M	61	26.0251	N	0	Widespread	No	41	9	3	N	NA	NA	0.93	7.91	4.69	8.68	3.15	0.8	0	0	0	7.5		N	Y	Y	Y	Y	N	N	N
LCM-17	SAMN42894200	SRR30024784	Urine	McKernan1	G2	1	NA	NA	0.06	48412	FALSE	111	Intervention	Pre	F	42	26.8765	N	1	Widespread	No	28	5	NA	N	Y	Y	48.86	9.75	97.63	24.06	59.06	4.97	5	0	15	5		N	N	Y	N	N	N	N	N
LCM-55	SAMN42894201	SRR30024783	Urine	McKernan1	D9	1	NA	NA	0.11	50624	FALSE	111	Intervention	Post	F	42	27.7016	N	1	PelvicOnly	No	20	5	6	N	Y	Y	54.75	12.07	108.03	26.33	63.16	5.98	0	0	0	6		N	N	Y	N	N	N	N	N
LCM-88	SAMN42894202	SRR30024782	Urine	McKernan2	C1	1	NA	NA	0.07	53139	FALSE	111	Intervention	FollowUp	F	42	28.8568	N	1	Intermediate	No	19	2	5	N	Y	Y	50.91	10.6	106.34	25.14	62.24	5.78	0	0	15	8		N	N	Y	N	N	N	N	N
LCM-18	SAMN42894203	SRR30024852	Urine	McKernan1	H2	1	NA	NA	0.06	62386	FALSE	112	AttentionControl	Pre	F	25	37.5058	N	1	Intermediate	Yes	39	8	NA	N	N	Y	1.74	3.01	NA	1.04	0.14	2.91	0	0	70	5		N	N	N	N	N	N	N	N
LCM-56	SAMN42894204	SRR30024850	Urine	McKernan1	E9	1	NA	NA	0.17	37634	FALSE	112	AttentionControl	Post	F	25	35.9999	N	1	Intermediate	Yes	17	5	7	N	N	Y	9.38	16.77	10.35	5.05	2.04	2.11	0	0	125	NA		N	N	N	N	N	N	N	N
LCM-89	SAMN42894205	SRR30024777	Urine	McKernan2	D1	1	NA	NA	0.04	57643	FALSE	112	AttentionControl	FollowUp	F	26	32.0761	N	1	Intermediate	Yes	16	4	6	N	N	Y	4.77	10.54	NA	3.05	1.01	NA	0	0	15	7.5		N	N	N	N	N	N	N	N
LCM-19	SAMN42894206	SRR30024776	Urine	McKernan1	A3	1	NA	NA	0.06	18168	FALSE	113	Intervention	Pre	F	38	29.0311	N	1	Intermediate	No	26	7	NA	Y	N	Y	19.22	34.46	85.16	39.66	21.08	14.51	0	0	0	5		N	N	N	N	N	N	N	N
LCM-57	SAMN42894207	SRR30024775	Urine	McKernan1	F9	1	NA	NA	0.08	24241	FALSE	113	Intervention	Post	F	38	29.4118	N	1	Intermediate	No	20	2	5	Y	N	Y	17	25.51	66.62	36.18	18.1	10.79	0	0	0	6		N	N	N	N	N	N	N	N
LCM-90	SAMN42894208	SRR30024774	Urine	McKernan2	E1	1	NA	NA	0.09	45758	FALSE	113	Intervention	FollowUp	F	39	29.7924	N	1	Widespread	No	20	3	6	Y	N	Y	17.93	27.92	68.25	36.21	23.99	10.38	0	0	0	5		N	N	N	N	N	N	Y	N
LCM-20	SAMN42894209	SRR30024773	Urine	McKernan1	B3	1	NA	NA	0.45	63271	FALSE	119	Intervention	Pre	F	70	47.5676	N	3	PelvicOnly	No	35	9	NA	Y	N	N	8.63	15.27	20.8	21.6	11.61	1.9	0	0	15	5		N	Y	N	N	N	N	N	Y
LCM-58	SAMN42894210	SRR30024772	Urine	McKernan1	G9	1	NA	NA	0.03	18324	FALSE	119	Intervention	Post	F	70	45.2319	N	3	Intermediate	No	34	9	1	Y	N	N	4.75	16.31	18.58	22.12	15.23	1.88	0	0	15	6.5		N	Y	N	N	N	N	N	Y
LCM-21	SAMN42894211	SRR30024771	Urine	McKernan1	C3	1	NA	NA	0.07	20545	FALSE	121	AttentionControl	Pre	F	42	29.9116	N	1	Intermediate	Yes	36	6	NA	Y	Y	Y	39.62	5.38	54.59	17.11	37.43	2.48	125	0	0	6		Y	N	Y	N	N	N	N	N
LCM-59	SAMN42894212	SRR30024770	Urine	McKernan1	H9	1	NA	NA	0.16	87246	FALSE	121	AttentionControl	Post	F	43	29.6449	N	1	Intermediate	Yes	29	4	2	Y	Y	Y	51.32	8.84	68.24	19.33	43.45	3.17	7	0	15	5		Y	N	Y	N	N	N	N	N
LCM-91	SAMN42894213	SRR30024769	Urine	McKernan2	F1	1	NA	NA	0.16	118623	FALSE	121	AttentionControl	FollowUp	F	43	29.683	N	1	Intermediate	Yes	26	1	2	Y	N	Y	47.75	9.81	63.39	20.25	44.78	3.5	7.5	0	0	5		Y	N	Y	N	N	N	N	N
LCM-22	SAMN42894214	SRR30024767	Urine	McKernan1	D3	1	NA	NA	0.07	27576	FALSE	123	AttentionControl	Pre	F	46	22.1951	N	1	PelvicOnly	Yes	13	1	NA	Y	N	Y	10.21	6.9	21.51	14.9	17.55	2.2	0	0	0	5		N	N	N	N	N	N	N	N
LCM-60	SAMN42894215	SRR30024766	Urine	McKernan1	A10	1	NA	NA	0.19	80498	FALSE	123	AttentionControl	Post	F	46	21.6379	N	1	PelvicOnly	Yes	18	1	5	Y	N	Y	9.05	5.59	18.35	13.47	14.26	2.06	0	0	70	5		N	N	N	N	N	N	N	N
LCM-92	SAMN42894216	SRR30024765	Urine	McKernan2	G1	1	NA	NA	0.04	37457	FALSE	123	AttentionControl	FollowUp	F	47	22.482	N	1	PelvicOnly	Yes	16	1	2	Y	N	Y	4.61	3.13	12.78	3.48	12.01	0.91	5	0	0	9		N	N	N	N	N	N	N	N
LCM-23	SAMN42894217	SRR30024858	Urine	McKernan1	E3	1	NA	NA	0.11	37818	FALSE	124	Intervention	Pre	F	30	31.3375	N	1	PelvicOnly	Yes	37	9	NA	N	Y	Y	132.88	13.32	94.23	30.45	107.89	5.36	6.5	0	70	5.5		N	N	N	N	N	N	N	N
LCM-61	SAMN42894218	SRR30024857	Urine	McKernan1	B10	1	NA	NA	0.11	52006	FALSE	124	Intervention	Post	F	30	31.0083	N	1	PelvicOnly	Yes	31	7	6	N	Y	Y	123.36	9.88	92.7	27.24	101	5.64	0	0	0	7		N	N	N	N	N	N	N	N
LCM-93	SAMN42894219	SRR30024856	Urine	McKernan2	H1	1	NA	NA	0.12	69328	FALSE	124	Intervention	FollowUp	F	31	30.6694	N	1	PelvicOnly	Yes	22	5	5	N	Y	Y	80.81	7.44	65.23	22.09	72.49	4.19	0	0	15	6		N	N	N	N	N	N	N	N
LCM-24	SAMN42894220	SRR30024855	Urine	McKernan1	F3	1	NA	NA	0.04	32942	FALSE	126	Intervention	Pre	F	64	26.9915	N	0	Intermediate	No	15	2	NA	N	N	N	2.77	17.87	6.8	36.78	21.92	1.03	0	0	0	6		N	N	N	N	Y	N	N	N
LCM-25	SAMN42894221	SRR30024854	Urine	McKernan1	G3	1	NA	NA	0.24	48260	FALSE	132	AttentionControl	Pre	F	66	31.2086	N	2	PelvicOnly	Yes	29	5	NA	N	N	N	7.37	5.63	38.12	15.94	9.83	1.74	50	0	15	5		Y	Y	N	N	N	Y	N	N
LCM-62	SAMN42894222	SRR30024853	Urine	McKernan1	C10	1	NA	NA	0.09	22571	FALSE	132	AttentionControl	Post	F	67	32.5541	N	2	PelvicOnly	Yes	35	9	2	N	N	N	9.86	10.41	34.06	21.56	15.44	3.26	25	0	0	5		Y	Y	N	N	N	Y	N	N
LCM-94	SAMN42894223	SRR30024829	Urine	McKernan2	A2	1	NA	NA	0.7	55768	FALSE	132	AttentionControl	FollowUp	F	67	32.4219	N	2	PelvicOnly	Yes	26	7	5	N	N	N	NA	NA	NA	NA	NA	NA	0	0	15	5		Y	Y	N	N	N	Y	N	N
LCM-26	SAMN42894224	SRR30024826	Urine	McKernan1	H3	1	NA	NA	0.05	52797	FALSE	142	Intervention	Pre	F	32	31.326	N	0	PelvicOnly	Yes	33	9	NA	N	N	Y	15.92	9.55	46.32	19.98	10.89	2.63	0	0	0	6		Y	N	N	N	N	Y	N	N
LCM-63	SAMN42894225	SRR30024849	Urine	McKernan1	D10	1	NA	NA	0.04	47392	FALSE	142	Intervention	Post	F	32	31.9818	N	0	PelvicOnly	Yes	21	5	5	N	N	Y	1.71	5.07	8.85	12.47	1.4	1.56	8	0	15	5		Y	N	N	N	N	Y	N	N
LCM-95	SAMN42894226	SRR30024848	Urine	McKernan2	B2	1	NA	NA	0.12	59488	FALSE	142	Intervention	FollowUp	F	32	32.8906	N	0	PelvicOnly	Yes	30	9	3	N	N	Y	3.31	6.74	13.19	16.33	4.42	1.99	0	0	15	6		Y	N	N	N	N	Y	N	N
LCM-27	SAMN42894227	SRR30024847	Urine	McKernan1	A4	1	NA	NA	0.18	85567	FALSE	143	AttentionControl	Pre	F	58	41.8909	N	1	NA	No	22	5	NA	N	N	N	5.28	12.61	15.36	19.28	5.75	3.09	0	0	70	5		N	N	N	N	N	Y	N	N
LCM-64	SAMN42894228	SRR30024845	Urine	McKernan1	E10	1	NA	NA	0.24	88820	FALSE	143	AttentionControl	Post	F	58	41.5675	N	1	Intermediate	No	17	6	4	N	N	N	6.66	9.34	5.53	23.54	5.77	2.33	8	0	70	5		N	N	N	N	N	Y	N	N
LCM-96	SAMN42894229	SRR30024844	Urine	McKernan2	C2	1	NA	NA	1.34	82179	FALSE	143	AttentionControl	FollowUp	F	59	41.2887	N	1	Widespread	No	11	2	3	N	N	N	5.97	10.29	5.68	21.76	5.5	4.44	0	0	70	5		N	N	N	N	N	Y	N	N
LCM-28	SAMN42894230	SRR30024843	Urine	McKernan1	B4	1	NA	NA	0.03	18023	FALSE	144	Intervention	Pre	F	70	28.9634	N	2	Widespread	Yes	39	8	NA	N	N	N	123.02	9.75	163.98	27.41	172.96	7.1	0	0	15	5		Y	N	N	N	N	N	N	Y
LCM-65	SAMN42894231	SRR30024842	Urine	McKernan1	F10	1	NA	NA	0.04	20503	FALSE	144	Intervention	Post	F	71	28.9634	N	2	Widespread	Yes	25	3	6	N	N	N	131.01	12.36	178.21	27.6	174.47	8.35	0	0	0	NA		Y	N	N	N	N	N	N	N
LCM-97	SAMN42894232	SRR30024841	Urine	McKernan2	D2	1	NA	NA	0.03	4396	FALSE	144	Intervention	FollowUp	F	71	28.5032	N	2	Widespread	Yes	23	2	6	N	N	N	106.59	8.51	141.49	24.83	143.68	6.4	0	0	15	5		Y	N	N	N	N	N	N	N
LCM-29	SAMN42894233	SRR30024840	Urine	McKernan1	C4	1	NA	NA	0.05	52191	FALSE	150	AttentionControl	Pre	F	53	21.1873	N	1	Intermediate	Yes	24	5	NA	Y	N	Y	43.14	10.41	67.65	24.26	20.09	4.42	0	0	15	5		N	N	Y	N	Y	N	N	N
LCM-66	SAMN42894234	SRR30024838	Urine	McKernan1	G10	1	NA	NA	0.07	17617	FALSE	150	AttentionControl	Post	F	53	20.3857	N	1	Intermediate	Yes	9	2	3	Y	N	Y	37.96	8.66	59.56	22.81	17.83	3.7	0	0	70	6.5		N	N	Y	N	Y	N	N	N
LCM-98	SAMN42894235	SRR30024837	Urine	McKernan2	E2	1	NA	NA	0.04	30609	FALSE	150	AttentionControl	FollowUp	F	53	21.7547	N	1	Intermediate	Yes	9	2	2	Y	N	Y	39.11	10.5	60.89	24.82	18.27	4.05	10	0	0	6.5		N	N	Y	N	Y	N	N	N
LCM-30	SAMN42894236	SRR30024836	Urine	McKernan1	D4	1	NA	NA	0.08	45486	FALSE	151	Intervention	Pre	F	48	48.7052	Y	2	Widespread	Yes	32	4	NA	N	N	N	66.97	8.68	104.27	22.33	81.23	3.86	0	0	15	5		N	N	N	N	N	N	N	Y
LCM-67	SAMN42894237	SRR30024835	Urine	McKernan1	H10	1	NA	NA	0.11	25790	FALSE	151	Intervention	Post	F	48	51.3137	Y	2	Widespread	Yes	19	4	6	N	N	N	75.39	11.78	117.45	22.36	90.97	4.33	0	0	15	5		N	N	N	N	N	N	N	Y
LCM-99	SAMN42894238	SRR30024834	Urine	McKernan2	F2	1	NA	NA	0.04	46738	FALSE	151	Intervention	FollowUp	F	49	52.2605	Y	2	Widespread	Yes	16	3	4	N	N	N	69.15	12.74	122.17	23.28	85.46	4.44	0	0	0	5		N	N	N	N	N	N	N	Y
LCM-31	SAMN42894239	SRR30024833	Urine	McKernan1	E4	1	NA	NA	0.03	838	FALSE	156	Intervention	Pre	M	34	22.4573	N	0	PelvicOnly	Yes	32	6	NA	N	NA	NA	0.94	5.13	8.84	6.06	4.13	1.13	0	0	0	7		N	N	N	N	Y	N	N	N
LCM-68	SAMN42894240	SRR30024832	Urine	McKernan1	A11	1	NA	NA	0.05	305	FALSE	156	Intervention	Post	M	34	22.4717	N	0	PelvicOnly	Yes	19	4	5	N	NA	NA	2.59	8.32	16.17	11.92	5.67	1.76	0	0	0	7.5		N	N	N	N	Y	N	N	N
LCM-100	SAMN42894241	SRR30024831	Urine	McKernan2	G2	1	NA	NA	0.03	3164	FALSE	156	Intervention	FollowUp	M	35	22.3152	N	0	PelvicOnly	Yes	28	5	4	N	NA	NA	2.22	10.81	16.42	12.21	7.54	2.06	0	0	15	6.5		N	N	N	N	Y	N	N	N
LCM-32	SAMN42894242	SRR30024830	Urine	McKernan1	F4	1	NA	NA	0.15	42802	FALSE	157	AttentionControl	Pre	F	22	20.4635	N	0	NA	No	21	4	NA	Y	Y	Y	11.05	11.59	56.35	27.08	8.6	4.91	7.5	0	125	6		N	N	N	N	N	N	N	N
LCM-69	SAMN42894243	SRR30024746	Urine	McKernan1	B11	1	NA	NA	0.12	62212	FALSE	157	AttentionControl	Post	F	23	20.5457	N	0	NA	No	15	2	3	Y	Y	Y	10.57	10.94	54.28	25.96	8.68	4.79	5	0	70	5		N	N	N	N	N	N	N	N
LCM-101	SAMN42894244	SRR30024744	Urine	McKernan2	H2	1	NA	NA	0.06	55902	FALSE	157	AttentionControl	FollowUp	F	23	20.2	N	0	PelvicOnly	No	13	1	2	Y	Y	Y	13.52	18.61	60.49	33.91	14.03	6.06	125	1	70	7		N	N	N	N	N	N	N	N
LCM-33	SAMN42894245	SRR30024764	Urine	McKernan1	G4	1	NA	NA	0.14	57224	FALSE	159	Intervention	Pre	F	24	24.4745	N	2	Intermediate	Yes	26	9	NA	N	Y	Y	3.88	7.39	12.24	15.06	5.19	2.26	6.5	0	70	5		N	N	Y	N	Y	N	N	N
LCM-70	SAMN42894246	SRR30024763	Urine	McKernan1	C11	1	NA	NA	0.07	50362	FALSE	159	Intervention	Post	F	24	23.5	N	2	Intermediate	Yes	17	3	6	N	Y	Y	3.03	6.42	13.44	12.45	4.87	1.55	10	0	15	7		N	N	Y	N	Y	N	N	N
LCM-102	SAMN42894247	SRR30024846	Urine	McKernan2	A3	1	NA	NA	0.7	79067	FALSE	159	Intervention	FollowUp	F	25	23.7	N	2	Intermediate	Yes	5	3	6	N	Y	Y	4.25	8.44	13.44	18.24	5.5	2.86	10	0	70	6		N	N	Y	N	Y	N	N	N
LCM-34	SAMN42894248	SRR30024762	Urine	McKernan1	H4	1	NA	NA	0.04	29529	FALSE	161	Intervention	Pre	F	61	43.7024	N	4	Intermediate	No	32	9	NA	N	N	N	28.73	11.68	43.09	21.86	33.09	2.96	0	0	15	5		N	N	Y	N	N	N	N	N
LCM-71	SAMN42894249	SRR30024761	Urine	McKernan1	D11	1	NA	NA	0.09	27314	FALSE	161	Intervention	Post	F	61	43.5	N	4	Intermediate	No	32	9	3	N	N	N	27.15	19.79	52.56	30.82	31.18	6.95	0	0	0	5		N	N	Y	N	N	N	N	N
LCM-103	SAMN42894250	SRR30024760	Urine	McKernan2	B3	1	NA	NA	1.8	78708	FALSE	161	Intervention	FollowUp	F	63	42.9	N	4	NA	No	30	9	5	N	N	N	27.58	17.28	38.45	21.94	38.15	1.26	0	0	15	5		N	N	Y	N	N	N	N	N
LCM-35	SAMN42894251	SRR30024759	Urine	McKernan1	A5	1	NA	NA	0.07	76290	FALSE	163	Intervention	Pre	F	22	23.6719	N	0	Intermediate	No	22	7	NA	N	Y	Y	32.48	9.12	36.9	25.03	37.89	3.93	0	0	0	6		N	N	N	N	N	N	N	N
LCM-72	SAMN42894252	SRR30024758	Urine	McKernan1	E11	1	NA	NA	0.06	23594	FALSE	163	Intervention	Post	F	22	23.6719	N	0	Intermediate	No	20	8	5	N	Y	Y	30.86	8.62	35.18	25.1	39.53	3.91	5	0	15	6		N	N	N	N	N	N	N	N
LCM-104	SAMN42894253	SRR30024757	Urine	McKernan2	C3	1	NA	NA	0.1	60642	FALSE	163	Intervention	FollowUp	F	22	22.859	N	0	PelvicOnly	No	17	7	5	N	Y	Y	20.92	9.7	38.45	27.98	33.14	5.07	10	0	15	6		N	N	N	N	N	N	N	N
LCM-36	SAMN42894254	SRR30024755	Urine	McKernan1	B5	1	NA	NA	0.08	17422	FALSE	165	Intervention	Pre	F	70	22.238	N	0	PelvicOnly	No	7	5	NA	Y	N	N	16.11	15.45	6.8	19.9	42.13	1.86	0	0	0	5		N	N	N	N	N	N	N	N
LCM-73	SAMN42894255	SRR30024754	Urine	McKernan1	F11	1	NA	NA	0.12	29472	FALSE	165	Intervention	Post	F	70	22.8	N	0	NA	No	27	5	3	Y	N	N	16.18	14.88	18.56	23.95	32.19	3.58	0	0	15	6.5		N	N	N	N	N	N	N	N
LCM-105	SAMN42894256	SRR30024753	Urine	McKernan2	D3	1	NA	NA	2.43	74499	FALSE	165	Intervention	FollowUp	F	71	22.3	N	0	NA	No	31	8	6	Y	N	N	14.3	20.86	45.76	39.7	27.66	8.33	10	0	125	5		N	N	N	N	N	N	N	N
LCM-37	SAMN42894257	SRR30024752	Urine	McKernan1	C5	1	NA	NA	0.2	101723	FALSE	177	Intervention	Pre	F	51	23.9339	N	1	Intermediate	No	26	8	NA	N	N	N	2.05	7.75	12.67	19.3	3.46	2.97	0	1	15	6		N	N	N	N	N	N	N	N
LCM-106	SAMN42894258	SRR30024751	Urine	McKernan2	E3	1	NA	NA	0.07	34684	FALSE	177	Intervention	FollowUp	F	51	22.5	N	1	PelvicOnly	No	20	4	3	N	N	N	NA	3.05	5.28	9.72	1.32	1.35	10	0	15	5		N	N	N	N	N	N	N	N
LCM-38	SAMN42894259	SRR30024750	Urine	McKernan1	D5	1	NA	NA	0.2	54271	FALSE	184	Intervention	Pre	F	24	43.2878	N	2	Intermediate	No	17	3	NA	N	Y	Y	13.94	10.89	25.92	18.62	21.17	3	7.5	1	70	5		N	N	N	N	N	N	N	N
LCM-74	SAMN42894260	SRR30024749	Urine	McKernan1	G11	1	NA	NA	0.08	48708	FALSE	184	Intervention	Post	F	24	43.7877	N	2	Intermediate	No	7	2	5	N	Y	Y	21.69	14.88	36.21	24.86	41.63	3.79	10	0	0	5		N	N	N	N	N	N	N	N
LCM-107	SAMN42894261	SRR30024748	Urine	McKernan2	F3	1	NA	NA	1.28	9337	FALSE	184	Intervention	FollowUp	F	24	43.5312	N	2	PelvicOnly	No	18	5	1	N	Y	Y	73.24	17.08	122.35	23.49	93.27	6.82	7	1	70	5		N	N	N	N	N	N	N	N
LCM-39	SAMN42894262	SRR30024747	Urine	McKernan1	E5	1	NA	NA	0.15	52095	FALSE	189	Intervention	Pre	F	54	24.6991	N	1	Widespread	No	32	4	NA	N	N	N	193.82	6.79	247.58	29.66	239.99	6.72	125	0	70	5		N	N	N	N	Y	N	N	Y
LCM-75	SAMN42894263	SRR30024743	Urine	McKernan1	H11	1	NA	NA	0.1	32997	FALSE	189	Intervention	Post	F	54	23.9059	N	1	Widespread	No	20	1	5	N	N	N	129.58	5.41	163.01	21.16	168.77	4.2	125	0	70	5		N	N	N	N	Y	N	N	Y
LCM-40	SAMN42894264	SRR30024878	Urine	McKernan1	F5	1	NA	NA	1.58	88125	FALSE	194	Intervention	Pre	F	57	39.7266	Y	1	Widespread	No	16	4	NA	Y	N	N	53.39	6.98	57.39	24.48	53.13	3.47	125	0	70	5		N	N	Y	N	Y	N	N	Y
LCM-76	SAMN42894265	SRR30024879	Urine	McKernan1	A12	1	NA	NA	0.49	36102	FALSE	194	Intervention	Post	F	57	40.2344	Y	1	Widespread	No	15	4	7	Y	N	N	48.27	15.98	79.31	39.19	47.25	7.93	6.5	0	0	5		N	N	Y	N	Y	N	N	Y
LCM-108	SAMN42894266	SRR30024880	Urine	McKernan2	G3	1	NA	NA	0.32	14239	FALSE	194	Intervention	FollowUp	F	57	40.0781	Y	1	Intermediate	No	15	3	6	Y	N	N	66.33	16.33	90.81	29.68	39.91	5.62	10	0	0	5		N	N	Y	N	Y	N	N	Y
LCM-ExtBlank_A6_P1	SAMN42894267	SRR30024881	Blank	McKernan1	A6	1	NA	NA	0.05	278	TRUE	NA	NA	NA	NA	NA	NA	NA	NA	NA	NA	NA	NA	NA	NA	NA	NA	NA	NA	NA	NA	NA	NA	NA	NA	NA	NA	NA	NA	NA	NA	NA	NA	NA	NA	NA
LCM-ExtBlank_B6_P1	SAMN42894268	SRR30024882	Blank	McKernan1	B6	1	NA	NA	0.03	145	TRUE	NA	NA	NA	NA	NA	NA	NA	NA	NA	NA	NA	NA	NA	NA	NA	NA	NA	NA	NA	NA	NA	NA	NA	NA	NA	NA	NA	NA	NA	NA	NA	NA	NA	NA	NA
LCM-ExtBlank_C6_P1	SAMN42894269	SRR30024885	Blank	McKernan1	C6	1	NA	NA	0.03	230	TRUE	NA	NA	NA	NA	NA	NA	NA	NA	NA	NA	NA	NA	NA	NA	NA	NA	NA	NA	NA	NA	NA	NA	NA	NA	NA	NA	NA	NA	NA	NA	NA	NA	NA	NA	NA
LCM-ExtBlank_D6_P1	SAMN42894270	SRR30024886	Blank	McKernan1	D6	1	NA	NA	0.03	289	TRUE	NA	NA	NA	NA	NA	NA	NA	NA	NA	NA	NA	NA	NA	NA	NA	NA	NA	NA	NA	NA	NA	NA	NA	NA	NA	NA	NA	NA	NA	NA	NA	NA	NA	NA	NA
LCM-ExtBlank_E6_P1	SAMN42894271	SRR30024860	Blank	McKernan1	E6	1	NA	NA	0.04	156	TRUE	NA	NA	NA	NA	NA	NA	NA	NA	NA	NA	NA	NA	NA	NA	NA	NA	NA	NA	NA	NA	NA	NA	NA	NA	NA	NA	NA	NA	NA	NA	NA	NA	NA	NA	NA
LCM-ExtBlank_F6_P1	SAMN42894272	SRR30024863	Blank	McKernan1	F6	1	NA	NA	0.04	165	TRUE	NA	NA	NA	NA	NA	NA	NA	NA	NA	NA	NA	NA	NA	NA	NA	NA	NA	NA	NA	NA	NA	NA	NA	NA	NA	NA	NA	NA	NA	NA	NA	NA	NA	NA	NA
LCM-ExtBlank_G6_P1	SAMN42894273	SRR30024864	Blank	McKernan1	G6	1	NA	NA	0.03	0	TRUE	NA	NA	NA	NA	NA	NA	NA	NA	NA	NA	NA	NA	NA	NA	NA	NA	NA	NA	NA	NA	NA	NA	NA	NA	NA	NA	NA	NA	NA	NA	NA	NA	NA	NA	NA
LCM-ExtBlank_H6_P1	SAMN42894274	SRR30024866	Blank	McKernan1	H6	1	NA	NA	0.03	76	TRUE	NA	NA	NA	NA	NA	NA	NA	NA	NA	NA	NA	NA	NA	NA	NA	NA	NA	NA	NA	NA	NA	NA	NA	NA	NA	NA	NA	NA	NA	NA	NA	NA	NA	NA	NA
LCM-ZymoMockA_A7_P1	SAMN42894275	SRR30024867	Mock	McKernan1	A7	1	52500000	D0	0.23	73122	FALSE	NA	NA	NA	NA	NA	NA	NA	NA	NA	NA	NA	NA	NA	NA	NA	NA	NA	NA	NA	NA	NA	NA	NA	NA	NA	NA	NA	NA	NA	NA	NA	NA	NA	NA	NA
LCM-ZymoMockB_B7_P1	SAMN42894276	SRR30024868	Mock	McKernan1	B7	1	5250000	D1	0.06	49376	FALSE	NA	NA	NA	NA	NA	NA	NA	NA	NA	NA	NA	NA	NA	NA	NA	NA	NA	NA	NA	NA	NA	NA	NA	NA	NA	NA	NA	NA	NA	NA	NA	NA	NA	NA	NA
LCM-ZymoMockC_C7_P1	SAMN42894277	SRR30024869	Mock	McKernan1	C7	1	525000	D2	0.03	47661	FALSE	NA	NA	NA	NA	NA	NA	NA	NA	NA	NA	NA	NA	NA	NA	NA	NA	NA	NA	NA	NA	NA	NA	NA	NA	NA	NA	NA	NA	NA	NA	NA	NA	NA	NA	NA
LCM-ZymoMockD_D7_P1	SAMN42894278	SRR30024870	Mock	McKernan1	D7	1	52500	D3	0.03	8407	FALSE	NA	NA	NA	NA	NA	NA	NA	NA	NA	NA	NA	NA	NA	NA	NA	NA	NA	NA	NA	NA	NA	NA	NA	NA	NA	NA	NA	NA	NA	NA	NA	NA	NA	NA	NA
LCM-ZymoMockE_E7_P1	SAMN42894279	SRR30024871	Mock	McKernan1	E7	1	5250	D4	0.03	1190	FALSE	NA	NA	NA	NA	NA	NA	NA	NA	NA	NA	NA	NA	NA	NA	NA	NA	NA	NA	NA	NA	NA	NA	NA	NA	NA	NA	NA	NA	NA	NA	NA	NA	NA	NA	NA
LCM-ZymoMockF_F7_P1	SAMN42894280	SRR30024872	Mock	McKernan1	F7	1	525	D5	0.03	166	FALSE	NA	NA	NA	NA	NA	NA	NA	NA	NA	NA	NA	NA	NA	NA	NA	NA	NA	NA	NA	NA	NA	NA	NA	NA	NA	NA	NA	NA	NA	NA	NA	NA	NA	NA	NA
LCM-ZymoMockG_G7_P1	SAMN42894281	SRR30024873	Mock	McKernan1	G7	1	52.5	D6	0.02	282	FALSE	NA	NA	NA	NA	NA	NA	NA	NA	NA	NA	NA	NA	NA	NA	NA	NA	NA	NA	NA	NA	NA	NA	NA	NA	NA	NA	NA	NA	NA	NA	NA	NA	NA	NA	NA
LCM-ZymoMockH_H7_P1	SAMN42894282	SRR30024874	Mock	McKernan1	H7	1	5.25	D7	0.02	227	FALSE	NA	NA	NA	NA	NA	NA	NA	NA	NA	NA	NA	NA	NA	NA	NA	NA	NA	NA	NA	NA	NA	NA	NA	NA	NA	NA	NA	NA	NA	NA	NA	NA	NA	NA	NA
Ctl_ExtBlank_A4_P2	SAMN42894283	SRR30024875	Blank	McKernan2	A4	1	NA	NA	0.03	354	TRUE	NA	NA	NA	NA	NA	NA	NA	NA	NA	NA	NA	NA	NA	NA	NA	NA	NA	NA	NA	NA	NA	NA	NA	NA	NA	NA	NA	NA	NA	NA	NA	NA	NA	NA	NA
Ctl_ExtBlank_B4_P2	SAMN42894284	SRR30024859	Blank	McKernan2	B4	1	NA	NA	0.03	12	TRUE	NA	NA	NA	NA	NA	NA	NA	NA	NA	NA	NA	NA	NA	NA	NA	NA	NA	NA	NA	NA	NA	NA	NA	NA	NA	NA	NA	NA	NA	NA	NA	NA	NA	NA	NA
Ctl_ExtBlank_C4_P2	SAMN42894285	SRR30024884	Blank	McKernan2	C4	1	NA	NA	0.03	516	TRUE	NA	NA	NA	NA	NA	NA	NA	NA	NA	NA	NA	NA	NA	NA	NA	NA	NA	NA	NA	NA	NA	NA	NA	NA	NA	NA	NA	NA	NA	NA	NA	NA	NA	NA	NA
Ctl_ExtBlank_D4_P2	SAMN42894286	SRR30024883	Blank	McKernan2	D4	1	NA	NA	0.03	31	TRUE	NA	NA	NA	NA	NA	NA	NA	NA	NA	NA	NA	NA	NA	NA	NA	NA	NA	NA	NA	NA	NA	NA	NA	NA	NA	NA	NA	NA	NA	NA	NA	NA	NA	NA	NA
Ctl_ExtBlank_E4_P2	SAMN42894287	SRR30024827	Blank	McKernan2	E4	1	NA	NA	0.03	84	TRUE	NA	NA	NA	NA	NA	NA	NA	NA	NA	NA	NA	NA	NA	NA	NA	NA	NA	NA	NA	NA	NA	NA	NA	NA	NA	NA	NA	NA	NA	NA	NA	NA	NA	NA	NA
Ctl_ExtBlank_F4_P2	SAMN42894288	SRR30024825	Blank	McKernan2	F4	1	NA	NA	0.03	160	TRUE	NA	NA	NA	NA	NA	NA	NA	NA	NA	NA	NA	NA	NA	NA	NA	NA	NA	NA	NA	NA	NA	NA	NA	NA	NA	NA	NA	NA	NA	NA	NA	NA	NA	NA	NA
Ctl_ExtBlank_G4_P2	SAMN42894289	SRR30024824	Blank	McKernan2	G4	1	NA	NA	0.02	56	TRUE	NA	NA	NA	NA	NA	NA	NA	NA	NA	NA	NA	NA	NA	NA	NA	NA	NA	NA	NA	NA	NA	NA	NA	NA	NA	NA	NA	NA	NA	NA	NA	NA	NA	NA	NA
Ctl_ExtBlank_H3_P2	SAMN42894290	SRR30024823	Blank	McKernan2	H3	1	NA	NA	0.03	29	TRUE	NA	NA	NA	NA	NA	NA	NA	NA	NA	NA	NA	NA	NA	NA	NA	NA	NA	NA	NA	NA	NA	NA	NA	NA	NA	NA	NA	NA	NA	NA	NA	NA	NA	NA	NA
Ctl_ExtBlank_H4_P2	SAMN42894291	SRR30024802	Blank	McKernan2	H4	1	NA	NA	0.03	192	TRUE	NA	NA	NA	NA	NA	NA	NA	NA	NA	NA	NA	NA	NA	NA	NA	NA	NA	NA	NA	NA	NA	NA	NA	NA	NA	NA	NA	NA	NA	NA	NA	NA	NA	NA	NA
Ctl_PCRBlank1	SAMN42894292	SRR30024801	Blank	McKernan2	E6	1	NA	NA	NA	152	TRUE	NA	NA	NA	NA	NA	NA	NA	NA	NA	NA	NA	NA	NA	NA	NA	NA	NA	NA	NA	NA	NA	NA	NA	NA	NA	NA	NA	NA	NA	NA	NA	NA	NA	NA	NA
Ctl_PCRBlank2	SAMN42894293	SRR30024800	Blank	McKernan2	F6	1	NA	NA	NA	205	TRUE	NA	NA	NA	NA	NA	NA	NA	NA	NA	NA	NA	NA	NA	NA	NA	NA	NA	NA	NA	NA	NA	NA	NA	NA	NA	NA	NA	NA	NA	NA	NA	NA	NA	NA	NA
Ctl_PCRBlank3	SAMN42894294	SRR30024819	Blank	McKernan2	G6	1	NA	NA	NA	225	TRUE	NA	NA	NA	NA	NA	NA	NA	NA	NA	NA	NA	NA	NA	NA	NA	NA	NA	NA	NA	NA	NA	NA	NA	NA	NA	NA	NA	NA	NA	NA	NA	NA	NA	NA	NA
Ctl_PCRBlank4	SAMN42894295	SRR30024818	Blank	McKernan2	H6	1	NA	NA	NA	56	TRUE	NA	NA	NA	NA	NA	NA	NA	NA	NA	NA	NA	NA	NA	NA	NA	NA	NA	NA	NA	NA	NA	NA	NA	NA	NA	NA	NA	NA	NA	NA	NA	NA	NA	NA	NA
Ctl_ZymoMockA_A5_P2	SAMN42894296	SRR30024817	Mock	McKernan2	A5	1	52500000	D0	0.36	70039	FALSE	NA	NA	NA	NA	NA	NA	NA	NA	NA	NA	NA	NA	NA	NA	NA	NA	NA	NA	NA	NA	NA	NA	NA	NA	NA	NA	NA	NA	NA	NA	NA	NA	NA	NA	NA
Ctl_ZymoMockB_B5_P2	SAMN42894297	SRR30024816	Mock	McKernan2	B5	1	5250000	D1	0.07	63686	FALSE	NA	NA	NA	NA	NA	NA	NA	NA	NA	NA	NA	NA	NA	NA	NA	NA	NA	NA	NA	NA	NA	NA	NA	NA	NA	NA	NA	NA	NA	NA	NA	NA	NA	NA	NA
Ctl_ZymoMockC_C5_P2	SAMN42894298	SRR30024815	Mock	McKernan2	C5	1	525000	D2	0.04	25755	FALSE	NA	NA	NA	NA	NA	NA	NA	NA	NA	NA	NA	NA	NA	NA	NA	NA	NA	NA	NA	NA	NA	NA	NA	NA	NA	NA	NA	NA	NA	NA	NA	NA	NA	NA	NA
Ctl_ZymoMockD_D5_P2	SAMN42894299	SRR30024814	Mock	McKernan2	D5	1	52500	D3	0.03	9467	FALSE	NA	NA	NA	NA	NA	NA	NA	NA	NA	NA	NA	NA	NA	NA	NA	NA	NA	NA	NA	NA	NA	NA	NA	NA	NA	NA	NA	NA	NA	NA	NA	NA	NA	NA	NA
Ctl_ZymoMockE_E5_P2	SAMN42894300	SRR30024813	Mock	McKernan2	E5	1	5250	D4	0.03	1713	FALSE	NA	NA	NA	NA	NA	NA	NA	NA	NA	NA	NA	NA	NA	NA	NA	NA	NA	NA	NA	NA	NA	NA	NA	NA	NA	NA	NA	NA	NA	NA	NA	NA	NA	NA	NA
Ctl_ZymoMockF_F5_P2	SAMN42894301	SRR30024812	Mock	McKernan2	F5	1	525	D5	0.03	313	FALSE	NA	NA	NA	NA	NA	NA	NA	NA	NA	NA	NA	NA	NA	NA	NA	NA	NA	NA	NA	NA	NA	NA	NA	NA	NA	NA	NA	NA	NA	NA	NA	NA	NA	NA	NA
Ctl_ZymoMockG_G5_P2	SAMN42894302	SRR30024811	Mock	McKernan2	G5	1	52.5	D6	0.03	17	FALSE	NA	NA	NA	NA	NA	NA	NA	NA	NA	NA	NA	NA	NA	NA	NA	NA	NA	NA	NA	NA	NA	NA	NA	NA	NA	NA	NA	NA	NA	NA	NA	NA	NA	NA	NA
Ctl_ZymoMockH_H5_P2	SAMN42894303	SRR30024810	Mock	McKernan2	H5	1	5.25	D7	0.02	360	FALSE	NA	NA	NA	NA	NA	NA	NA	NA	NA	NA	NA	NA	NA	NA	NA	NA	NA	NA	NA	NA	NA	NA	NA	NA	NA	NA	NA	NA	NA	NA	NA	NA	NA	NA	NA
Ctl_ZymoPCR_A	SAMN42894304	SRR30024808	Mock	McKernan2	A6	1	NA	NA	NA	62873	FALSE	NA	NA	NA	NA	NA	NA	NA	NA	NA	NA	NA	NA	NA	NA	NA	NA	NA	NA	NA	NA	NA	NA	NA	NA	NA	NA	NA	NA	NA	NA	NA	NA	NA	NA	NA
Ctl_ZymoPCR_B	SAMN42894305	SRR30024862	Mock	McKernan2	B6	1	NA	NA	NA	56583	FALSE	NA	NA	NA	NA	NA	NA	NA	NA	NA	NA	NA	NA	NA	NA	NA	NA	NA	NA	NA	NA	NA	NA	NA	NA	NA	NA	NA	NA	NA	NA	NA	NA	NA	NA	NA
Ctl_ZymoPCR_C	SAMN42894306	SRR30024861	Mock	McKernan2	C6	1	NA	NA	NA	37032	FALSE	NA	NA	NA	NA	NA	NA	NA	NA	NA	NA	NA	NA	NA	NA	NA	NA	NA	NA	NA	NA	NA	NA	NA	NA	NA	NA	NA	NA	NA	NA	NA	NA	NA	NA	NA
Ctl_ZymoPCR_D	SAMN42894307	SRR30024807	Mock	McKernan2	D6	1	NA	NA	NA	9961	FALSE	NA	NA	NA	NA	NA	NA	NA	NA	NA	NA	NA	NA	NA	NA	NA	NA	NA	NA	NA	NA	NA	NA	NA	NA	NA	NA	NA	NA	NA	NA	NA	NA	NA	NA	NA
