## Additional file 4 for "Urobiome Analysis in Interstitial Cystitis/Bladder Pain Syndrome Reveals Nuanced Differences Associated with Localized Pain"

### Sheet: ASVs
feature	metadata	value	coef	stderr	N	N.not.0	pval	qval
Stap_ASV5	PriorUTI	Y	2.34345	0.88176	100	69	0.0117418	0.371366
Camp_ASV34	PriorUTI	Y	-2.81816	1.14728	100	57	0.019256	0.371366
Pept_ASV36	PriorUTI	Y	-2.84147	1.13542	100	64	0.0171141	0.371366
Ezak_ASV45	PriorUTI	Y	-2.34932	0.894776	100	34	0.013495	0.371366
Pept_ASV50	PriorUTI	Y	-2.72461	1.00129	100	36	0.0101883	0.371366
Lact_ASV63	PriorUTI	Y	0.689398	0.279234	100	10	0.0182601	0.371366
Laws_ASV115	PriorUTI	Y	-1.18614	0.473228	100	28	0.01384	0.371366
Anae_ASV54	PriorUTI	Y	-1.86365	0.804013	100	35	0.0265197	0.397796
Stre_ASV61	PriorUTI	Y	-1.61806	0.682667	100	21	0.0236372	0.397796
Lact_ASV4	PriorUTI	Y	2.77043	1.23281	100	34	0.030948	0.417798
Lact_ASV2	PriorUTI	Y	-2.5462	1.87526	100	76	0.183341	0.575398
Gard_ASV3	PriorUTI	Y	1.80162	1.53592	100	40	0.248449	0.575398
Esch_ASV6	PriorUTI	Y	1.55337	0.796797	100	19	0.0599454	0.575398
Lact_ASV7	PriorUTI	Y	-1.50589	1.00766	100	14	0.143803	0.575398
Prev_ASV8	PriorUTI	Y	-2.33719	1.4362	100	67	0.112906	0.575398
Ente_ASV20	PriorUTI	Y	0.763121	0.648251	100	20	0.248091	0.575398
Lact_ASV25	PriorUTI	Y	0.622205	0.501686	100	28	0.222815	0.575398
Dial_ASV33	PriorUTI	Y	-2.10958	1.0545	100	59	0.0535619	0.575398
Lact_ASV39	PriorUTI	Y	-0.371111	0.345936	100	19	0.290876	0.575398
Feno_ASV40	PriorUTI	Y	-1.85308	1.1619	100	38	0.120245	0.575398
Stre_ASV41	PriorUTI	Y	0.859694	0.530185	100	6	0.114082	0.575398
Mega_ASV46	PriorUTI	Y	0.285392	0.22512	100	6	0.212994	0.575398
Anae_ASV47	PriorUTI	Y	-0.941552	0.764	100	45	0.225801	0.575398
Anae_ASV52	PriorUTI	Y	-1.20688	0.815626	100	13	0.148085	0.575398
Dial_ASV53	PriorUTI	Y	-1.30213	1.11906	100	47	0.252562	0.575398
Stre_ASV56	PriorUTI	Y	0.778365	0.482892	100	12	0.115581	0.575398
Vari_ASV58	PriorUTI	Y	-1.59665	0.873266	100	42	0.0765881	0.575398
Fuso_ASV76	PriorUTI	Y	-0.837293	0.692465	100	13	0.235606	0.575398
Camp_ASV77	PriorUTI	Y	-0.992105	0.759605	100	13	0.200648	0.575398
Porp_ASV79	PriorUTI	Y	-0.721916	0.700697	100	16	0.311141	0.575398
Pept_ASV87	PriorUTI	Y	-1.04877	0.754004	100	32	0.173191	0.575398
Veil_ASV91	PriorUTI	Y	0.50792	0.434731	100	13	0.250049	0.575398
Pept_ASV93	PriorUTI	Y	-0.474647	0.393754	100	17	0.236604	0.575398
Ezak_ASV95	PriorUTI	Y	-0.973874	0.498246	100	13	0.0606324	0.575398
HT00_ASV98	PriorUTI	Y	-0.553164	0.468422	100	13	0.246408	0.575398
Fack_ASV99	PriorUTI	Y	-1.27925	0.75157	100	18	0.0992359	0.575398
Porp_ASV100	PriorUTI	Y	-0.622726	0.549604	100	7	0.26536	0.575398
Jonq_ASV101	PriorUTI	Y	-0.735933	0.50919	100	9	0.159937	0.575398
Gall_ASV104	PriorUTI	Y	-0.674869	0.465321	100	13	0.156003	0.575398
Helc_ASV105	PriorUTI	Y	-0.824986	0.523475	100	13	0.12496	0.575398
Howa_ASV108	PriorUTI	Y	-0.736496	0.713454	100	32	0.309251	0.575398
Porp_ASV109	PriorUTI	Y	-0.4668	0.440932	100	16	0.296624	0.575398
Cory_ASV113	PriorUTI	Y	-0.505964	0.458118	100	14	0.27719	0.575398
Prev_ASV114	PriorUTI	Y	-0.567307	0.488524	100	20	0.253239	0.575398
Mobi_ASV119	PriorUTI	Y	-1.38719	0.710497	100	26	0.0603268	0.575398
Meio_ASV121	PriorUTI	Y	-0.322915	0.287093	100	15	0.263431	0.575398
Aero_ASV122	PriorUTI	Y	-0.486334	0.440332	100	13	0.278914	0.575398
Aero_ASV125	PriorUTI	Y	-0.637409	0.42435	100	17	0.142905	0.575398
Cory_ASV127	PriorUTI	Y	0.442549	0.412146	100	9	0.296888	0.575398
Cory_ASV136	PriorUTI	Y	-0.744805	0.589666	100	8	0.215256	0.575398
Prev_ASV138	PriorUTI	Y	-0.398398	0.340143	100	9	0.249054	0.575398
Acti_ASV139	PriorUTI	Y	-0.561333	0.486084	100	9	0.256712	0.575398
Pept_ASV145	PriorUTI	Y	-0.549324	0.412062	100	13	0.190787	0.575398
Cory_ASV147	PriorUTI	Y	-0.580461	0.429059	100	14	0.18472	0.575398
Bact_ASV148	PriorUTI	Y	-0.255311	0.249291	100	8	0.308288	0.575398
Fast_ASV151	PriorUTI	Y	-0.448222	0.322223	100	7	0.175697	0.575398
Acti_ASV155	PriorUTI	Y	-0.785648	0.62322	100	7	0.217272	0.575398
Fusi_ASV158	PriorUTI	Y	-0.215963	0.177715	100	6	0.234443	0.575398
Pept_ASV159	PriorUTI	Y	-0.525726	0.424176	100	6	0.224856	0.575398
Brev_ASV160	PriorUTI	Y	-0.460651	0.36701	100	9	0.217334	0.575398
Limo_ASV163	PriorUTI	Y	0.340415	0.2535	100	11	0.187531	0.575398
Sutt_ASV171	PriorUTI	Y	-0.448877	0.38612	100	13	0.252581	0.575398
Agat_ASV174	PriorUTI	Y	-0.328941	0.279205	100	10	0.247387	0.575398
Nega_ASV186	PriorUTI	Y	-0.256168	0.208818	100	9	0.231146	0.575398
Murd_ASV187	PriorUTI	Y	-0.342233	0.320084	100	12	0.293349	0.575398
Fast_ASV189	PriorUTI	Y	-0.803881	0.465766	100	14	0.0944816	0.575398
Gall_ASV190	PriorUTI	Y	-0.317939	0.271877	100	6	0.249623	0.575398
Limo_ASV197	PriorUTI	Y	-0.312764	0.300154	100	6	0.304601	0.575398
Pept_ASV202	PriorUTI	Y	-0.552982	0.508794	100	8	0.28455	0.575398
Anae_ASV208	PriorUTI	Y	0.428828	0.308775	100	11	0.174111	0.575398
Prev_ASV213	PriorUTI	Y	-0.415628	0.253948	100	7	0.104908	0.575398
Pept_ASV230	PriorUTI	Y	-0.358826	0.274097	100	8	0.1985	0.575398
Porp_ASV250	PriorUTI	Y	-0.577209	0.495821	100	7	0.254336	0.575398
Nega_ASV149	PriorUTI	Y	-0.323788	0.330302	100	7	0.333413	0.608254
Prev_ASV31	PriorUTI	Y	-1.00302	1.03279	100	20	0.338709	0.609676
Lact_ASV70	PriorUTI	Y	-0.302684	0.325774	100	6	0.359013	0.637721
Pept_ASV89	PriorUTI	Y	-0.566143	0.633639	100	33	0.378654	0.639992
Olig_ASV102	PriorUTI	Y	-0.182975	0.205515	100	6	0.379254	0.639992
Porp_ASV111	PriorUTI	Y	-0.421239	0.472339	100	18	0.378353	0.639992
Bact_ASV154	PriorUTI	Y	-0.265544	0.292268	100	6	0.369473	0.639992
Porp_ASV75	PriorUTI	Y	-0.589441	0.701581	100	22	0.40659	0.661778
Acin_ASV152	PriorUTI	Y	0.289761	0.34445	100	7	0.402268	0.661778
Pept_ASV205	PriorUTI	Y	-0.344655	0.410841	100	10	0.406871	0.661778
Lact_ASV1	PriorUTI	Y	1.47844	1.86331	100	69	0.43274	0.666383
Kleb_ASV13	PriorUTI	Y	-0.536441	0.655598	100	6	0.418813	0.666383
Gard_ASV16	PriorUTI	Y	0.951977	1.24521	100	27	0.449746	0.666383
Dial_ASV35	PriorUTI	Y	-0.577224	0.731499	100	20	0.435113	0.666383
Cory_ASV84	PriorUTI	Y	-0.318268	0.410448	100	13	0.444763	0.666383
Cory_ASV88	PriorUTI	Y	-0.354384	0.457834	100	17	0.444427	0.666383
Porp_ASV140	PriorUTI	Y	-0.355468	0.469408	100	13	0.454128	0.666383
Atop_ASV181	PriorUTI	Y	-0.150837	0.189779	100	10	0.431859	0.666383
Pseu_ASV182	PriorUTI	Y	-0.345608	0.424529	100	10	0.420829	0.666383
Prev_ASV22	PriorUTI	Y	-0.751531	1.03019	100	36	0.470614	0.670837
Prev_ASV57	PriorUTI	Y	-0.671262	0.928571	100	20	0.47455	0.670837
Dial_ASV117	PriorUTI	Y	-0.23534	0.324734	100	9	0.475345	0.670837
Acti_ASV166	PriorUTI	Y	-0.451014	0.626415	100	15	0.477039	0.670837
Porp_ASV112	PriorUTI	Y	-0.497501	0.703849	100	11	0.486513	0.67397
Pept_ASV118	PriorUTI	Y	-0.347585	0.496497	100	14	0.489252	0.67397
Fine_ASV26	PriorUTI	Y	-0.655369	1.03681	100	76	0.531417	0.717414
Anae_ASV81	PriorUTI	Y	0.194991	0.308054	100	13	0.530935	0.717414
Clos_ASV83	PriorUTI	Y	-0.359273	0.595459	100	8	0.550009	0.735161
Prev_ASV28	PriorUTI	Y	-0.687076	1.15676	100	41	0.55629	0.736266
Snea_ASV11	PriorUTI	Y	0.464627	0.802783	100	9	0.56624	0.742159
Prev_ASV27	PriorUTI	Y	0.529234	0.967351	100	27	0.587923	0.756865
Porp_ASV106	PriorUTI	Y	-0.224301	0.410354	100	7	0.588673	0.756865
Atop_ASV17	PriorUTI	Y	-0.617582	1.1691	100	12	0.600538	0.764836
Lact_ASV9	PriorUTI	Y	-0.730238	1.41048	100	32	0.607811	0.766864
Geme_ASV80	PriorUTI	Y	-0.150399	0.300619	100	9	0.619868	0.774835
Bact_ASV209	PriorUTI	Y	-0.0958568	0.199031	100	6	0.632875	0.783836
Prev_ASV10	PriorUTI	Y	-0.705488	1.54732	100	35	0.651195	0.799194
Anae_ASV90	PriorUTI	Y	-0.200275	0.447853	100	20	0.657654	0.79985
Cory_ASV92	PriorUTI	Y	0.275749	0.639923	100	45	0.667481	0.804553
Garc_ASV212	PriorUTI	Y	0.0697923	0.169382	100	11	0.68121	0.813834
Anae_ASV175	PriorUTI	Y	0.109378	0.272531	100	8	0.690865	0.818129
Veil_ASV15	PriorUTI	Y	-0.281953	1.02485	100	13	0.784765	0.854381
Prev_ASV37	PriorUTI	Y	-0.315741	1.13316	100	45	0.782188	0.854381
Gard_ASV38	PriorUTI	Y	-0.16605	0.492778	100	8	0.73822	0.854381
Anae_ASV59	PriorUTI	Y	0.194076	0.679081	100	21	0.77679	0.854381
Urea_ASV65	PriorUTI	Y	-0.198356	0.705932	100	20	0.780323	0.854381
Cory_ASV86	PriorUTI	Y	-0.155829	0.504299	100	15	0.759179	0.854381
Pept_ASV161	PriorUTI	Y	-0.137138	0.447426	100	13	0.761213	0.854381
Blau_ASV169	PriorUTI	Y	-0.0953272	0.327527	100	10	0.772647	0.854381
Pept_ASV188	PriorUTI	Y	-0.0723508	0.246476	100	7	0.769729	0.854381
Faec_ASV240	PriorUTI	Y	-0.0693494	0.238294	100	6	0.772641	0.854381
Allo_ASV74	PriorUTI	Y	-0.151829	0.599899	100	16	0.801637	0.865767
Acti_ASV18	PriorUTI	Y	-0.209522	0.866267	100	22	0.810348	0.86823
Bifi_ASV30	PriorUTI	Y	-0.152462	0.71386	100	11	0.832149	0.884568
Prev_ASV51	PriorUTI	Y	-0.093103	0.454362	100	10	0.838758	0.884628
Aero_ASV43	PriorUTI	Y	0.158106	0.825765	100	14	0.849231	0.88873
DNF0_ASV123	PriorUTI	Y	-0.0338644	0.269657	100	6	0.900738	0.935382
Stre_ASV132	PriorUTI	Y	0.0352578	0.313313	100	8	0.91101	0.938827
Cory_ASV64	PriorUTI	Y	-0.0330936	0.589547	100	30	0.955564	0.970893
Hung_ASV256	PriorUTI	Y	-0.00582343	0.10651	100	6	0.956509	0.970893
Geme_ASV69	PriorUTI	Y	0.0129362	0.451408	100	6	0.977289	0.984582
Helc_ASV157	PriorUTI	Y	0.00659764	0.407634	100	13	0.987201	0.987201

### Sheet: Genera
feature	metadata	value	coef	stderr	N	N.not.0	pval	qval
Peptoniphilus	PriorUTI	Y	-2.61238	1.00982	100	72	0.0140351	0.199361
Staphylococcus	PriorUTI	Y	2.27371	0.890543	100	71	0.0151031	0.199361
Campylobacter	PriorUTI	Y	-3.09265	1.15495	100	60	0.0113492	0.199361
Ezakiella	PriorUTI	Y	-3.02915	1.00816	100	41	0.00523391	0.199361
Lawsonella	PriorUTI	Y	-1.18607	0.473195	100	28	0.0138384	0.199361
Varibaculum	PriorUTI	Y	-1.86529	0.871421	100	46	0.0397948	0.437743
Dialister	PriorUTI	Y	-2.06793	1.01546	100	67	0.0494481	0.442378
Escherichia.Shigella	PriorUTI	Y	1.55321	0.796736	100	19	0.0599527	0.442378
Mobiluncus	PriorUTI	Y	-1.3874	0.710595	100	26	0.0603243	0.442378
Fusobacterium	PriorUTI	Y	-1.43362	0.842521	100	18	0.0987669	0.514932
Fastidiosipila	PriorUTI	Y	-1.39005	0.826115	100	22	0.101426	0.514932
Facklamia	PriorUTI	Y	-1.28133	0.752844	100	18	0.0992482	0.514932
Gallicola	PriorUTI	Y	-0.911709	0.539293	100	17	0.0998028	0.514932
Fenollaria	PriorUTI	Y	-1.94981	1.21336	100	38	0.117442	0.553655
Aerosphaera	PriorUTI	Y	-0.637334	0.42431	100	17	0.142915	0.628826
Lactobacillus	PriorUTI	Y	1.94411	1.50016	100	94	0.203799	0.629177
Anaerococcus	PriorUTI	Y	-1.15872	0.896021	100	77	0.204671	0.629177
Enterococcus	PriorUTI	Y	0.76316	0.648285	100	20	0.248092	0.629177
Bacteroides	PriorUTI	Y	-0.627544	0.588534	100	23	0.294333	0.629177
Jonquetella	PriorUTI	Y	-0.802054	0.576293	100	9	0.174329	0.629177
Parvimonas	PriorUTI	Y	-0.361894	0.340836	100	8	0.295523	0.629177
HT002	PriorUTI	Y	-0.553164	0.468422	100	13	0.246408	0.629177
Meiothermus	PriorUTI	Y	-0.322915	0.287093	100	15	0.263431	0.629177
Negativicoccus	PriorUTI	Y	-0.585897	0.425229	100	15	0.177274	0.629177
Brevibacterium	PriorUTI	Y	-0.420066	0.373514	100	11	0.268014	0.629177
Sutterella	PriorUTI	Y	-0.638444	0.465571	100	16	0.178667	0.629177
Moryella	PriorUTI	Y	-0.362514	0.337742	100	7	0.29025	0.629177
Fusicatenibacter	PriorUTI	Y	-0.215963	0.177715	100	6	0.234443	0.629177
Murdochiella	PriorUTI	Y	-0.450091	0.359265	100	14	0.219253	0.629177
Agathobacter	PriorUTI	Y	-0.328941	0.279205	100	10	0.247387	0.629177
Lachnoclostridium	PriorUTI	Y	-0.291716	0.233509	100	6	0.219326	0.629177
Prevotella	PriorUTI	Y	-1.52582	1.49822	100	82	0.315579	0.631157
Howardella	PriorUTI	Y	-0.736332	0.713338	100	32	0.309279	0.631157
Corynebacterium	PriorUTI	Y	-0.786828	0.921448	100	69	0.399567	0.63325
Gardnerella	PriorUTI	Y	1.42829	1.72581	100	54	0.413488	0.63325
Porphyromonas	PriorUTI	Y	-1.11947	1.15434	100	52	0.339075	0.63325
Actinotignum	PriorUTI	Y	-0.759869	0.974912	100	29	0.441356	0.63325
Klebsiella	PriorUTI	Y	-0.536441	0.655598	100	6	0.418813	0.63325
Megasphaera	PriorUTI	Y	0.569442	0.623143	100	10	0.366821	0.63325
Helcococcus	PriorUTI	Y	-0.756928	0.810148	100	20	0.357017	0.63325
Actinomyces	PriorUTI	Y	-0.662688	0.84778	100	24	0.440705	0.63325
Oligella	PriorUTI	Y	-0.182975	0.205515	100	6	0.379254	0.63325
Faecalibacterium	PriorUTI	Y	-0.377005	0.414971	100	9	0.369443	0.63325
Acinetobacter	PriorUTI	Y	0.289675	0.344372	100	7	0.402301	0.63325
Blautia	PriorUTI	Y	-0.288145	0.35798	100	12	0.426501	0.63325
Pseudoglutamicibacter	PriorUTI	Y	-0.345569	0.424482	100	10	0.42083	0.63325
Veillonella	PriorUTI	Y	0.889585	1.17183	100	28	0.452624	0.635599
Finegoldia	PriorUTI	Y	-0.73382	1.03397	100	77	0.482564	0.658993
Peptostreptococcus	PriorUTI	Y	-0.347585	0.496497	100	14	0.489252	0.658993
Atopobium	PriorUTI	Y	-0.811462	1.23175	100	24	0.514203	0.678747
Clostridium.sensu.stricto.1	PriorUTI	Y	-0.359301	0.595511	100	8	0.550013	0.711782
Prevotella_7	PriorUTI	Y	-0.729632	1.25721	100	40	0.56553	0.717274
Anaeroglobus	PriorUTI	Y	-0.29119	0.514457	100	8	0.575993	0.717274
Sneathia	PriorUTI	Y	0.463879	0.898056	100	9	0.608561	0.743797
Bifidobacterium	PriorUTI	Y	0.451481	0.948152	100	15	0.636971	0.764366
Pseudomonas	PriorUTI	Y	0.2418	0.56861	100	7	0.673511	0.775182
Aerococcus	PriorUTI	Y	-0.43262	0.981777	100	27	0.66212	0.775182
Garciella	PriorUTI	Y	0.0697853	0.169371	100	11	0.681221	0.775182
Ureaplasma	PriorUTI	Y	-0.216705	0.718572	100	20	0.764701	0.841171
Peptococcus	PriorUTI	Y	-0.137109	0.447365	100	13	0.761231	0.841171
Alloscardovia	PriorUTI	Y	-0.151829	0.599899	100	16	0.801637	0.867344
Gemella	PriorUTI	Y	-0.18375	0.787809	100	15	0.816864	0.869565
DNF00809	PriorUTI	Y	-0.0338644	0.269657	100	6	0.900738	0.94363
Hungatella	PriorUTI	Y	-0.00582343	0.10651	100	6	0.956509	0.9864
Streptococcus	PriorUTI	Y	-0.00813949	0.949755	100	41	0.99321	0.99321
Limosilactobacillus	PriorUTI	Y	-0.0080787	0.598309	100	24	0.989301	0.99321
