## Additional file 6 for "Urobiome Analysis in Interstitial Cystitis/Bladder Pain Syndrome Reveals Nuanced Differences Associated with Localized Pain"

### Sheet: ASVs
feature	metadata	value	coef	stderr	N	N.not.0	pval	qval
Prev_ASV37	GUPI	GUPI	-0.874905	0.31143	100	45	0.00613977	0.207217
Pept_ASV89	GUPI	GUPI	-0.649705	0.212876	100	33	0.00295999	0.207217
Pseu_ASV182	GUPI	GUPI	-0.286706	0.097359	100	10	0.00426897	0.207217
Anae_ASV208	GUPI	GUPI	-0.287968	0.100014	100	11	0.00495248	0.207217
Prev_ASV31	GUPI	GUPI	-0.709886	0.293232	100	20	0.0176607	0.476838
Ente_ASV20	GUPI	GUPI	0.552866	0.280188	100	20	0.0515039	0.521309
Dial_ASV35	GUPI	GUPI	-0.407371	0.209298	100	20	0.0548374	0.521309
Ezak_ASV45	GUPI	GUPI	-0.526524	0.233878	100	34	0.0271776	0.521309
Porp_ASV100	GUPI	GUPI	-0.184429	0.0970951	100	7	0.0617847	0.521309
Porp_ASV112	GUPI	GUPI	-0.525078	0.259815	100	11	0.0461372	0.521309
Cory_ASV136	GUPI	GUPI	-0.171509	0.090058	100	8	0.0612886	0.521309
Prev_ASV138	GUPI	GUPI	-0.155957	0.0728167	100	9	0.0354412	0.521309
Nega_ASV149	GUPI	GUPI	-0.185895	0.0952136	100	7	0.0538707	0.521309
Fast_ASV151	GUPI	GUPI	-0.285528	0.136651	100	7	0.0394348	0.521309
Acti_ASV155	GUPI	GUPI	-0.174184	0.0763789	100	7	0.0260191	0.521309
Pept_ASV202	GUPI	GUPI	-0.102791	0.0474379	100	8	0.034164	0.521309
Prev_ASV114	GUPI	GUPI	-0.291211	0.161766	100	20	0.0750884	0.528448
Mobi_ASV119	GUPI	GUPI	-0.346128	0.189573	100	26	0.0717321	0.528448
Brev_ASV160	GUPI	GUPI	-0.182514	0.102404	100	9	0.0782886	0.528448
Sutt_ASV171	GUPI	GUPI	-0.24896	0.138001	100	13	0.0744032	0.528448
Pept_ASV145	GUPI	GUPI	-0.24425	0.139492	100	13	0.08326	0.535243
Prev_ASV27	GUPI	GUPI	-0.464271	0.310413	100	27	0.138104	0.575414
Bifi_ASV30	GUPI	GUPI	-0.393822	0.24214	100	11	0.10723	0.575414
Prev_ASV51	GUPI	GUPI	-0.213021	0.142482	100	10	0.13836	0.575414
Anae_ASV52	GUPI	GUPI	-0.210263	0.132235	100	13	0.116577	0.575414
Porp_ASV79	GUPI	GUPI	0.214856	0.140519	100	16	0.130869	0.575414
Clos_ASV83	GUPI	GUPI	-0.150556	0.100793	100	8	0.13977	0.575414
Cory_ASV84	GUPI	GUPI	-0.195438	0.116451	100	13	0.0972388	0.575414
Cory_ASV88	GUPI	GUPI	-0.166842	0.110409	100	17	0.134739	0.575414
HT00_ASV98	GUPI	GUPI	0.168685	0.104736	100	13	0.111026	0.575414
Porp_ASV111	GUPI	GUPI	-0.22525	0.151545	100	18	0.140657	0.575414
Porp_ASV140	GUPI	GUPI	-0.269143	0.179293	100	13	0.136713	0.575414
Pept_ASV230	GUPI	GUPI	-0.162148	0.0975695	100	8	0.0998922	0.575414
Dial_ASV53	GUPI	GUPI	-0.550488	0.382895	100	47	0.153859	0.601863
Urea_ASV65	GUPI	GUPI	-0.248481	0.180177	100	20	0.171603	0.601863
Ezak_ASV95	GUPI	GUPI	-0.259451	0.191339	100	13	0.17833	0.601863
Cory_ASV113	GUPI	GUPI	-0.167632	0.122853	100	14	0.17609	0.601863
Helc_ASV157	GUPI	GUPI	-0.200101	0.143175	100	13	0.165491	0.601863
Fast_ASV189	GUPI	GUPI	-0.226779	0.164364	100	14	0.171219	0.601863
Gall_ASV190	GUPI	GUPI	-0.14435	0.104098	100	6	0.168787	0.601863
Murd_ASV187	GUPI	GUPI	-0.164648	0.122873	100	12	0.183465	0.604092
Stap_ASV5	GUPI	GUPI	-0.439115	0.33687	100	69	0.195587	0.614054
Pept_ASV50	GUPI	GUPI	-0.271225	0.207292	100	36	0.195001	0.614054
Prev_ASV8	GUPI	GUPI	-0.471138	0.373742	100	67	0.211089	0.647658
Geme_ASV80	GUPI	GUPI	0.0673309	0.0540926	100	9	0.21733	0.651991
Cory_ASV92	GUPI	GUPI	-0.3632	0.30214	100	45	0.232803	0.683226
Lact_ASV63	GUPI	GUPI	0.117391	0.10097	100	10	0.247954	0.687396
Lact_ASV70	GUPI	GUPI	-0.031121	0.0266831	100	6	0.248006	0.687396
Pept_ASV188	GUPI	GUPI	-0.121666	0.106147	100	7	0.254591	0.687396
Limo_ASV197	GUPI	GUPI	-0.0900688	0.078206	100	6	0.252828	0.687396
Lact_ASV9	GUPI	GUPI	-0.346747	0.314459	100	32	0.27361	0.724262
Stre_ASV41	GUPI	GUPI	-0.229916	0.219377	100	6	0.297303	0.743257
Gall_ASV104	GUPI	GUPI	-0.163129	0.154483	100	13	0.293727	0.743257
Pept_ASV118	GUPI	GUPI	0.171947	0.161759	100	14	0.290563	0.743257
Esch_ASV6	GUPI	GUPI	-0.343126	0.339755	100	19	0.315144	0.773536
Helc_ASV105	GUPI	GUPI	-0.137116	0.140537	100	13	0.332293	0.801064
Anae_ASV81	GUPI	GUPI	-0.128642	0.134974	100	13	0.343099	0.812602
Laws_ASV115	GUPI	GUPI	-0.211255	0.228538	100	28	0.358073	0.833445
Lact_ASV2	GUPI	GUPI	0.384093	0.449528	100	76	0.395501	0.845281
Lact_ASV4	GUPI	GUPI	0.252306	0.280636	100	34	0.371455	0.845281
Snea_ASV11	GUPI	GUPI	-0.188066	0.223296	100	9	0.402009	0.845281
Kleb_ASV13	GUPI	GUPI	0.0674191	0.0903955	100	6	0.4585	0.845281
Dial_ASV33	GUPI	GUPI	-0.247838	0.32883	100	59	0.453043	0.845281
Lact_ASV39	GUPI	GUPI	-0.0653267	0.089033	100	19	0.465227	0.845281
Anae_ASV47	GUPI	GUPI	0.196973	0.234621	100	45	0.403392	0.845281
Stre_ASV61	GUPI	GUPI	0.196062	0.270025	100	21	0.469601	0.845281
Cory_ASV64	GUPI	GUPI	0.161626	0.220661	100	30	0.465689	0.845281
Porp_ASV75	GUPI	GUPI	-0.192162	0.230695	100	22	0.407017	0.845281
Veil_ASV91	GUPI	GUPI	-0.118018	0.158198	100	13	0.45755	0.845281
Fack_ASV99	GUPI	GUPI	-0.172309	0.22104	100	18	0.437829	0.845281
Jonq_ASV101	GUPI	GUPI	-0.119536	0.164355	100	9	0.468956	0.845281
Aero_ASV122	GUPI	GUPI	-0.14084	0.167199	100	13	0.40171	0.845281
Stre_ASV132	GUPI	GUPI	-0.114134	0.128511	100	8	0.376757	0.845281
Atop_ASV181	GUPI	GUPI	0.0650918	0.0802945	100	10	0.419625	0.845281
Prev_ASV213	GUPI	GUPI	-0.0982476	0.122911	100	7	0.426473	0.845281
Porp_ASV106	GUPI	GUPI	-0.0897986	0.126698	100	7	0.480222	0.853025
Meio_ASV121	GUPI	GUPI	0.0969909	0.139012	100	15	0.487502	0.854711
Gard_ASV3	GUPI	GUPI	0.190669	0.296541	100	40	0.522287	0.863586
DNF0_ASV123	GUPI	GUPI	-0.0498732	0.0780589	100	6	0.524548	0.863586
Cory_ASV147	GUPI	GUPI	0.0899662	0.139181	100	14	0.519653	0.863586
Limo_ASV163	GUPI	GUPI	0.0790065	0.120914	100	11	0.515236	0.863586
Anae_ASV175	GUPI	GUPI	0.0550233	0.0836392	100	8	0.512345	0.863586
Vari_ASV58	GUPI	GUPI	-0.160043	0.266574	100	42	0.549786	0.891442
Geme_ASV69	GUPI	GUPI	0.104016	0.175444	100	6	0.554675	0.891442
Prev_ASV10	GUPI	GUPI	-0.21335	0.412589	100	35	0.606457	0.909685
Lact_ASV25	GUPI	GUPI	-0.0598637	0.115582	100	28	0.605987	0.909685
Fine_ASV26	GUPI	GUPI	-0.185187	0.348176	100	76	0.596087	0.909685
Prev_ASV28	GUPI	GUPI	-0.178707	0.323559	100	41	0.58218	0.909685
Mega_ASV46	GUPI	GUPI	0.011606	0.0217195	100	6	0.594999	0.909685
Bact_ASV209	GUPI	GUPI	-0.0388224	0.0711202	100	6	0.586443	0.909685
Lact_ASV1	GUPI	GUPI	0.172994	0.379973	100	69	0.650267	0.912893
Veil_ASV15	GUPI	GUPI	-0.0901245	0.253122	100	13	0.722735	0.912893
Atop_ASV17	GUPI	GUPI	0.0686652	0.165935	100	12	0.68035	0.912893
Gard_ASV38	GUPI	GUPI	-0.0582541	0.168489	100	8	0.730314	0.912893
Anae_ASV54	GUPI	GUPI	-0.0958202	0.21941	100	35	0.663488	0.912893
Allo_ASV74	GUPI	GUPI	0.0634117	0.161186	100	16	0.69502	0.912893
Cory_ASV86	GUPI	GUPI	-0.0699735	0.193631	100	15	0.718622	0.912893
Pept_ASV87	GUPI	GUPI	0.121885	0.318184	100	32	0.702542	0.912893
Anae_ASV90	GUPI	GUPI	-0.0758587	0.179024	100	20	0.672723	0.912893
Pept_ASV93	GUPI	GUPI	0.0629826	0.160633	100	17	0.69589	0.912893
Olig_ASV102	GUPI	GUPI	-0.0397637	0.083452	100	6	0.634828	0.912893
Aero_ASV125	GUPI	GUPI	0.0789965	0.193486	100	17	0.684	0.912893
Cory_ASV127	GUPI	GUPI	0.0792699	0.160856	100	9	0.623391	0.912893
Acti_ASV139	GUPI	GUPI	-0.0593752	0.138263	100	9	0.668726	0.912893
Bact_ASV148	GUPI	GUPI	0.0393805	0.105005	100	8	0.70847	0.912893
Bact_ASV154	GUPI	GUPI	-0.0298807	0.0740066	100	6	0.687454	0.912893
Pept_ASV159	GUPI	GUPI	-0.033529	0.0952639	100	6	0.725908	0.912893
Nega_ASV186	GUPI	GUPI	-0.0451962	0.0939108	100	9	0.631459	0.912893
Pept_ASV161	GUPI	GUPI	-0.0506589	0.163551	100	13	0.757437	0.93811
Gard_ASV16	GUPI	GUPI	-0.0536665	0.200416	100	27	0.789702	0.95254
Stre_ASV56	GUPI	GUPI	-0.0527131	0.197626	100	12	0.790256	0.95254
Camp_ASV77	GUPI	GUPI	-0.0418147	0.147947	100	13	0.778306	0.95254
Acti_ASV18	GUPI	GUPI	0.0358584	0.167437	100	22	0.831041	0.964418
Aero_ASV43	GUPI	GUPI	-0.0211122	0.0897765	100	14	0.81484	0.964418
Prev_ASV57	GUPI	GUPI	0.0420171	0.209295	100	20	0.841413	0.964418
Anae_ASV59	GUPI	GUPI	0.0368335	0.151988	100	21	0.809168	0.964418
Dial_ASV117	GUPI	GUPI	0.0127767	0.0642473	100	9	0.842973	0.964418
Fusi_ASV158	GUPI	GUPI	0.0158759	0.075711	100	6	0.83437	0.964418
Howa_ASV108	GUPI	GUPI	-0.0416677	0.23938	100	32	0.862197	0.978123
Prev_ASV22	GUPI	GUPI	-0.0240108	0.205734	100	36	0.907417	0.980011
Acin_ASV152	GUPI	GUPI	-0.0204668	0.165568	100	7	0.901881	0.980011
Blau_ASV169	GUPI	GUPI	-0.0148525	0.113125	100	10	0.895825	0.980011
Agat_ASV174	GUPI	GUPI	0.0155527	0.101859	100	10	0.878968	0.980011
Pept_ASV205	GUPI	GUPI	0.0219621	0.142593	100	10	0.877922	0.980011
Garc_ASV212	GUPI	GUPI	-0.0107461	0.0811229	100	11	0.894895	0.980011
Lact_ASV7	GUPI	GUPI	-0.0150674	0.146138	100	14	0.918194	0.983779
Camp_ASV34	GUPI	GUPI	0.0259456	0.336796	100	57	0.938778	0.98527
Fuso_ASV76	GUPI	GUPI	-0.0187978	0.21572	100	13	0.930759	0.98527
Porp_ASV109	GUPI	GUPI	0.0100197	0.155558	100	16	0.948778	0.98527
Hung_ASV256	GUPI	GUPI	0.00350837	0.05102	100	6	0.945322	0.98527
Feno_ASV40	GUPI	GUPI	0.00994311	0.297724	100	38	0.973442	0.988081
Acti_ASV166	GUPI	GUPI	0.00971568	0.250258	100	15	0.969115	0.988081
Faec_ASV240	GUPI	GUPI	0.00299027	0.0776263	100	6	0.969356	0.988081
Pept_ASV36	GUPI	GUPI	0.00398367	0.389388	100	64	0.99186	0.999262
Porp_ASV250	GUPI	GUPI	0.000139117	0.152708	100	7	0.999275	0.999275

### Sheet: Genera
feature	metadata	value	coef	stderr	N	N.not.0	pval	qval
Pseudoglutamicibacter	GUPI	GUPI	-0.286674	0.0973475	100	10	0.00426879	0.28174
Prevotella	GUPI	GUPI	-0.895117	0.441771	100	82	0.0458103	0.566589
Bifidobacterium	GUPI	GUPI	-0.681951	0.31871	100	15	0.0349877	0.566589
Ezakiella	GUPI	GUPI	-0.612315	0.286083	100	41	0.0353603	0.566589
Enterococcus	GUPI	GUPI	0.552885	0.280203	100	20	0.0515081	0.566589
Sutterella	GUPI	GUPI	-0.377908	0.15987	100	16	0.0201452	0.566589
Prevotella_7	GUPI	GUPI	-0.59623	0.397609	100	40	0.137262	0.605493
Aerococcus	GUPI	GUPI	-0.311646	0.191088	100	27	0.107243	0.605493
Fastidiosipila	GUPI	GUPI	-0.365805	0.232644	100	22	0.119699	0.605493
Helcococcus	GUPI	GUPI	-0.318128	0.188149	100	20	0.0950622	0.605493
Clostridium.sensu.stricto.1	GUPI	GUPI	-0.150567	0.1008	100	8	0.139769	0.605493
HT002	GUPI	GUPI	0.168685	0.104736	100	13	0.111026	0.605493
Mobiluncus	GUPI	GUPI	-0.346189	0.18961	100	26	0.0717372	0.605493
Negativicoccus	GUPI	GUPI	-0.205644	0.140568	100	15	0.146786	0.605493
Brevibacterium	GUPI	GUPI	-0.169248	0.110689	100	11	0.129864	0.605493
Murdochiella	GUPI	GUPI	-0.23433	0.133216	100	14	0.081852	0.605493
Dialister	GUPI	GUPI	-0.41842	0.341533	100	67	0.223707	0.615194
Staphylococcus	GUPI	GUPI	-0.421717	0.335715	100	71	0.212175	0.615194
Porphyromonas	GUPI	GUPI	-0.356334	0.266969	100	52	0.18594	0.615194
Streptococcus	GUPI	GUPI	-0.480224	0.385085	100	41	0.215514	0.615194
Ureaplasma	GUPI	GUPI	-0.23429	0.18318	100	20	0.204492	0.615194
Parvimonas	GUPI	GUPI	-0.0637725	0.050059	100	8	0.207169	0.615194
Gallicola	GUPI	GUPI	-0.243111	0.175982	100	17	0.170509	0.615194
Anaeroglobus	GUPI	GUPI	-0.223404	0.172581	100	8	0.198712	0.615194
Sneathia	GUPI	GUPI	-0.248016	0.217986	100	9	0.258606	0.68272
Peptostreptococcus	GUPI	GUPI	0.171947	0.161759	100	14	0.290563	0.737583
Escherichia.Shigella	GUPI	GUPI	-0.343104	0.339726	100	19	0.315134	0.765181
Pseudomonas	GUPI	GUPI	0.250725	0.253068	100	7	0.324622	0.765181
Gardnerella	GUPI	GUPI	0.33837	0.353486	100	54	0.341593	0.76998
Limosilactobacillus	GUPI	GUPI	0.181214	0.19767	100	24	0.361657	0.76998
Lawsonella	GUPI	GUPI	-0.211235	0.228522	100	28	0.358087	0.76998
Peptoniphilus	GUPI	GUPI	-0.276114	0.338986	100	72	0.417506	0.861107
Facklamia	GUPI	GUPI	-0.173586	0.22161	100	18	0.435631	0.871262
Klebsiella	GUPI	GUPI	0.0674191	0.0903955	100	6	0.4585	0.890029
Finegoldia	GUPI	GUPI	-0.240811	0.341164	100	77	0.482071	0.893754
Meiothermus	GUPI	GUPI	0.0969909	0.139012	100	15	0.487502	0.893754
Jonquetella	GUPI	GUPI	-0.102966	0.166619	100	9	0.538279	0.934906
DNF00809	GUPI	GUPI	-0.0498732	0.0780589	100	6	0.524548	0.934906
Lactobacillus	GUPI	GUPI	0.128975	0.320489	100	94	0.688559	0.978603
Anaerococcus	GUPI	GUPI	-0.0568045	0.319309	100	77	0.859186	0.978603
Veillonella	GUPI	GUPI	-0.176543	0.328398	100	28	0.592284	0.978603
Atopobium	GUPI	GUPI	-0.0399317	0.142229	100	24	0.779806	0.978603
Actinotignum	GUPI	GUPI	-0.0241036	0.237105	100	29	0.919294	0.978603
Megasphaera	GUPI	GUPI	-0.0445676	0.098519	100	10	0.652442	0.978603
Varibaculum	GUPI	GUPI	-0.132021	0.263694	100	46	0.617869	0.978603
Gemella	GUPI	GUPI	0.0945837	0.211633	100	15	0.656083	0.978603
Alloscardovia	GUPI	GUPI	0.0634117	0.161186	100	16	0.69502	0.978603
Fusobacterium	GUPI	GUPI	-0.0526623	0.24345	100	18	0.829271	0.978603
Bacteroides	GUPI	GUPI	-0.0231918	0.228157	100	23	0.919253	0.978603
Actinomyces	GUPI	GUPI	-0.0954424	0.318955	100	24	0.765415	0.978603
Oligella	GUPI	GUPI	-0.0397637	0.083452	100	6	0.634828	0.978603
Howardella	GUPI	GUPI	-0.0416621	0.239343	100	32	0.862194	0.978603
Aerosphaera	GUPI	GUPI	0.0789883	0.193466	100	17	0.684	0.978603
Faecalibacterium	GUPI	GUPI	-0.0519249	0.147157	100	9	0.724988	0.978603
Peptococcus	GUPI	GUPI	-0.0506253	0.163525	100	13	0.757556	0.978603
Acinetobacter	GUPI	GUPI	-0.0204499	0.165531	100	7	0.901939	0.978603
Blautia	GUPI	GUPI	0.0287859	0.113821	100	12	0.800908	0.978603
Moryella	GUPI	GUPI	0.0176419	0.0902623	100	7	0.845519	0.978603
Fusicatenibacter	GUPI	GUPI	0.0158759	0.075711	100	6	0.83437	0.978603
Agathobacter	GUPI	GUPI	0.0155527	0.101859	100	10	0.878968	0.978603
Lachnoclostridium	GUPI	GUPI	-0.0306898	0.0984402	100	6	0.755915	0.978603
Garciella	GUPI	GUPI	-0.0107459	0.0811179	100	11	0.894891	0.978603
Fenollaria	GUPI	GUPI	-0.0183206	0.300943	100	38	0.951613	0.981351
Hungatella	GUPI	GUPI	0.00350837	0.05102	100	6	0.945322	0.981351
Corynebacterium	GUPI	GUPI	0.00377946	0.405852	100	69	0.992591	0.992591
Campylobacter	GUPI	GUPI	-0.00898557	0.351107	100	60	0.979643	0.992591
