## Additional file 5 for "Urobiome Analysis in Interstitial Cystitis/Bladder Pain Syndrome Reveals Nuanced Differences Associated with Localized Pain"

### Sheet: ASVs
feature	metadata	value	coef	stderr	N	N.not.0	pval	qval
Dial_ASV53	Pain_Group	Intermediate	3.4276	0.966361	100	47	0.000629978	0.170094
Camp_ASV77	Pain_Group	Intermediate	1.18127	0.397588	100	13	0.00407546	0.550188
Lact_ASV2	Pain_Group	Intermediate	-2.802	1.20855	100	76	0.0229972	0.625825
Lact_ASV7	Pain_Group	Intermediate	-0.892197	0.374354	100	14	0.0202694	0.625825
Feno_ASV40	Pain_Group	Widespread	2.36659	0.879808	100	38	0.00857295	0.625825
Dial_ASV53	Pain_Group	Widespread	2.40356	1.02948	100	47	0.0222367	0.625825
Allo_ASV74	Pain_Group	Intermediate	0.863468	0.370746	100	16	0.0225709	0.625825
Anae_ASV90	Pain_Group	Widespread	1.06736	0.474584	100	20	0.0278144	0.625825
Jonq_ASV101	Pain_Group	Intermediate	1.11416	0.423813	100	9	0.0101128	0.625825
Atop_ASV181	Pain_Group	Intermediate	0.489361	0.20221	100	10	0.0177899	0.625825
Garc_ASV212	Pain_Group	Widespread	-0.428112	0.19051	100	11	0.0271005	0.625825
Prev_ASV213	Pain_Group	Intermediate	0.710313	0.309059	100	7	0.0253462	0.625825
Lact_ASV7	Pain_Group	Widespread	-0.898565	0.452169	100	14	0.0510242	0.682932
Prev_ASV22	Pain_Group	Intermediate	1.20275	0.575093	100	36	0.0399324	0.682932
Lact_ASV39	Pain_Group	Widespread	0.549822	0.272882	100	19	0.0469508	0.682932
Cory_ASV113	Pain_Group	Intermediate	0.677421	0.336472	100	14	0.0472095	0.682932
Acti_ASV139	Pain_Group	Widespread	0.81153	0.413853	100	9	0.053117	0.682932
Pept_ASV145	Pain_Group	Intermediate	0.755952	0.368044	100	13	0.042912	0.682932
Pept_ASV145	Pain_Group	Widespread	0.838856	0.399355	100	13	0.0387253	0.682932
Sutt_ASV171	Pain_Group	Intermediate	0.79948	0.370024	100	13	0.0334234	0.682932
Pept_ASV188	Pain_Group	Widespread	0.535653	0.272959	100	7	0.0528402	0.682932
Kleb_ASV13	Pain_Group	Intermediate	0.486539	0.253178	100	6	0.0592992	0.696121
Prev_ASV37	Pain_Group	Widespread	1.83036	0.95631	100	45	0.0588455	0.696121
Pept_ASV93	Pain_Group	Intermediate	0.777191	0.411627	100	17	0.0626007	0.704258
Prev_ASV10	Pain_Group	Intermediate	2.02163	1.11431	100	35	0.0731659	0.715572
Urea_ASV65	Pain_Group	Widespread	0.988448	0.545374	100	20	0.0732985	0.715572
Porp_ASV112	Pain_Group	Widespread	1.35865	0.745734	100	11	0.0723752	0.715572
Bact_ASV154	Pain_Group	Widespread	-0.411779	0.22784	100	6	0.0742074	0.715572
Kleb_ASV13	Pain_Group	Widespread	0.511826	0.304902	100	6	0.0978766	0.741144
Dial_ASV33	Pain_Group	Intermediate	1.49886	0.875335	100	59	0.0903799	0.741144
Dial_ASV35	Pain_Group	Intermediate	0.973049	0.554623	100	20	0.0828242	0.741144
Feno_ASV40	Pain_Group	Intermediate	1.28922	0.764457	100	38	0.0957548	0.741144
Urea_ASV65	Pain_Group	Intermediate	0.802442	0.480671	100	20	0.0988192	0.741144
Cory_ASV86	Pain_Group	Intermediate	0.859205	0.497901	100	15	0.0881674	0.741144
Stre_ASV132	Pain_Group	Intermediate	0.55809	0.33041	100	8	0.0951321	0.741144
Acti_ASV166	Pain_Group	Widespread	1.15717	0.670772	100	15	0.0891474	0.741144
Meio_ASV121	Pain_Group	Intermediate	-0.570312	0.34495	100	15	0.101789	0.742786
Limo_ASV163	Pain_Group	Widespread	-0.5182	0.316009	100	11	0.10614	0.754154
Anae_ASV47	Pain_Group	Widespread	1.14553	0.71158	100	45	0.111162	0.769585
Prev_ASV8	Pain_Group	Intermediate	1.30113	1.05319	100	67	0.220157	0.776454
Atop_ASV17	Pain_Group	Widespread	0.16624	0.136943	100	12	0.23006	0.776454
Prev_ASV22	Pain_Group	Widespread	0.983444	0.667733	100	36	0.144535	0.776454
Fine_ASV26	Pain_Group	Intermediate	1.25091	0.929346	100	76	0.181721	0.776454
Prev_ASV27	Pain_Group	Intermediate	1.25148	0.799699	100	27	0.121224	0.776454
Prev_ASV27	Pain_Group	Widespread	1.07298	0.852709	100	27	0.212249	0.776454
Dial_ASV33	Pain_Group	Widespread	1.2777	0.968866	100	59	0.19071	0.776454
Camp_ASV34	Pain_Group	Intermediate	1.27824	0.896411	100	57	0.157655	0.776454
Dial_ASV35	Pain_Group	Widespread	0.737624	0.609764	100	20	0.229732	0.776454
Prev_ASV37	Pain_Group	Intermediate	1.21517	0.853002	100	45	0.157946	0.776454
Gard_ASV38	Pain_Group	Widespread	0.584434	0.438613	100	8	0.186686	0.776454
Lact_ASV39	Pain_Group	Intermediate	0.344991	0.239689	100	19	0.153919	0.776454
Ezak_ASV45	Pain_Group	Intermediate	1.06292	0.730255	100	34	0.149131	0.776454
Ezak_ASV45	Pain_Group	Widespread	1.22862	0.811979	100	34	0.13384	0.776454
Mega_ASV46	Pain_Group	Widespread	-0.045098	0.0288782	100	6	0.124172	0.776454
Pept_ASV50	Pain_Group	Intermediate	1.04491	0.703969	100	36	0.141742	0.776454
Pept_ASV50	Pain_Group	Widespread	1.03309	0.808239	100	36	0.204566	0.776454
Anae_ASV54	Pain_Group	Intermediate	0.751553	0.594652	100	35	0.209921	0.776454
Anae_ASV54	Pain_Group	Widespread	0.854026	0.678235	100	35	0.211277	0.776454
Anae_ASV59	Pain_Group	Intermediate	-0.513791	0.418386	100	21	0.223261	0.776454
Stre_ASV61	Pain_Group	Widespread	0.937073	0.762199	100	21	0.223051	0.776454
Lact_ASV70	Pain_Group	Widespread	0.124473	0.0948059	100	6	0.194303	0.776454
Porp_ASV75	Pain_Group	Widespread	0.859172	0.701898	100	22	0.224558	0.776454
Clos_ASV83	Pain_Group	Intermediate	0.357396	0.28522	100	8	0.214455	0.776454
Pept_ASV87	Pain_Group	Intermediate	1.12373	0.813856	100	32	0.171205	0.776454
Pept_ASV89	Pain_Group	Intermediate	0.824623	0.593542	100	33	0.168261	0.776454
Pept_ASV89	Pain_Group	Widespread	0.960983	0.634512	100	33	0.134192	0.776454
Anae_ASV90	Pain_Group	Intermediate	0.570596	0.454649	100	20	0.213079	0.776454
Veil_ASV91	Pain_Group	Intermediate	0.529653	0.428641	100	13	0.219868	0.776454
Ezak_ASV95	Pain_Group	Widespread	0.801897	0.525342	100	13	0.131494	0.776454
Howa_ASV108	Pain_Group	Intermediate	0.906089	0.627336	100	32	0.15218	0.776454
Howa_ASV108	Pain_Group	Widespread	0.94654	0.689478	100	32	0.173405	0.776454
Mobi_ASV119	Pain_Group	Widespread	0.843627	0.593524	100	26	0.158733	0.776454
Bact_ASV148	Pain_Group	Intermediate	0.337676	0.26626	100	8	0.208028	0.776454
Bact_ASV148	Pain_Group	Widespread	0.391963	0.270521	100	8	0.150874	0.776454
Pept_ASV159	Pain_Group	Widespread	0.381871	0.308223	100	6	0.21873	0.776454
Acti_ASV166	Pain_Group	Intermediate	0.872216	0.642213	100	15	0.178189	0.776454
Anae_ASV175	Pain_Group	Intermediate	-0.220001	0.143309	100	8	0.129102	0.776454
Pseu_ASV182	Pain_Group	Intermediate	0.353491	0.285436	100	10	0.219156	0.776454
Limo_ASV197	Pain_Group	Intermediate	-0.303172	0.21417	100	6	0.16075	0.776454
Garc_ASV212	Pain_Group	Intermediate	-0.24257	0.18751	100	11	0.199137	0.776454
Porp_ASV75	Pain_Group	Intermediate	0.77116	0.653414	100	22	0.241083	0.785736
Cory_ASV113	Pain_Group	Widespread	0.446248	0.375655	100	14	0.238047	0.785736
Aero_ASV122	Pain_Group	Widespread	0.514428	0.43482	100	13	0.241541	0.785736
Cory_ASV127	Pain_Group	Intermediate	0.477644	0.40879	100	9	0.246398	0.791995
Acti_ASV18	Pain_Group	Intermediate	-0.53053	0.459315	100	22	0.251999	0.800468
Camp_ASV34	Pain_Group	Widespread	1.15479	1.01527	100	57	0.258416	0.811308
Anae_ASV47	Pain_Group	Intermediate	0.704046	0.651189	100	45	0.282547	0.827478
Camp_ASV77	Pain_Group	Widespread	0.501918	0.466948	100	13	0.285681	0.827478
Cory_ASV84	Pain_Group	Intermediate	0.361104	0.333857	100	13	0.282382	0.827478
Porp_ASV106	Pain_Group	Widespread	0.395748	0.357696	100	7	0.271966	0.827478
DNF0_ASV123	Pain_Group	Widespread	0.110765	0.10115	100	6	0.277498	0.827478
Fast_ASV151	Pain_Group	Intermediate	0.374344	0.338865	100	7	0.273701	0.827478
Fast_ASV151	Pain_Group	Widespread	0.370879	0.345184	100	7	0.288085	0.827478
Pept_ASV230	Pain_Group	Intermediate	-0.287132	0.259023	100	8	0.270627	0.827478
Gard_ASV16	Pain_Group	Intermediate	0.574185	0.566604	100	27	0.314668	0.832945
Stre_ASV41	Pain_Group	Widespread	0.616652	0.603693	100	6	0.31052	0.832945
Laws_ASV115	Pain_Group	Widespread	0.599522	0.588149	100	28	0.310806	0.832945
Mobi_ASV119	Pain_Group	Intermediate	0.536575	0.519984	100	26	0.305269	0.832945
Pept_ASV161	Pain_Group	Widespread	0.458531	0.45132	100	13	0.313048	0.832945
Limo_ASV163	Pain_Group	Intermediate	-0.315275	0.308896	100	11	0.310799	0.832945
Blau_ASV169	Pain_Group	Widespread	0.300565	0.291598	100	10	0.306837	0.832945
Limo_ASV197	Pain_Group	Widespread	-0.258	0.244157	100	6	0.293528	0.832945
Prev_ASV28	Pain_Group	Intermediate	0.926072	0.946001	100	41	0.330293	0.865816
Anae_ASV59	Pain_Group	Widespread	-0.460063	0.482673	100	21	0.343187	0.890965
Stre_ASV41	Pain_Group	Intermediate	0.538876	0.575939	100	6	0.352155	0.905542
Lact_ASV1	Pain_Group	Intermediate	-0.96131	1.08104	100	69	0.376713	0.907329
Lact_ASV2	Pain_Group	Widespread	-1.1728	1.38363	100	76	0.39895	0.907329
Lact_ASV4	Pain_Group	Widespread	-0.79028	0.903502	100	34	0.384191	0.907329
Prev_ASV8	Pain_Group	Widespread	1.01053	1.18953	100	67	0.397875	0.907329
Prev_ASV31	Pain_Group	Intermediate	0.74779	0.823564	100	20	0.366383	0.907329
Prev_ASV51	Pain_Group	Widespread	-0.335825	0.375474	100	10	0.374025	0.907329
Lact_ASV63	Pain_Group	Widespread	-0.243898	0.276667	100	10	0.380441	0.907329
Olig_ASV102	Pain_Group	Widespread	0.195009	0.228942	100	6	0.397204	0.907329
Porp_ASV109	Pain_Group	Widespread	-0.445344	0.487983	100	16	0.36441	0.907329
Meio_ASV121	Pain_Group	Widespread	-0.313418	0.350469	100	15	0.373583	0.907329
Stre_ASV132	Pain_Group	Widespread	0.294309	0.343202	100	8	0.394268	0.907329
Gall_ASV190	Pain_Group	Intermediate	0.233348	0.275864	100	6	0.399897	0.907329
Gall_ASV190	Pain_Group	Widespread	0.268834	0.297043	100	6	0.36821	0.907329
Bact_ASV209	Pain_Group	Intermediate	0.152729	0.176636	100	6	0.389721	0.907329
Aero_ASV122	Pain_Group	Intermediate	0.348759	0.416971	100	13	0.405516	0.91241
Lact_ASV1	Pain_Group	Widespread	-0.926272	1.25718	100	69	0.463301	0.918089
Gard_ASV3	Pain_Group	Widespread	0.422648	0.960282	100	40	0.661028	0.918089
Lact_ASV4	Pain_Group	Intermediate	-0.41192	0.78104	100	34	0.599445	0.918089
Stap_ASV5	Pain_Group	Intermediate	0.46242	0.866854	100	69	0.595136	0.918089
Stap_ASV5	Pain_Group	Widespread	0.728287	0.912149	100	69	0.427336	0.918089
Esch_ASV6	Pain_Group	Widespread	0.406387	0.935466	100	19	0.665281	0.918089
Lact_ASV9	Pain_Group	Widespread	0.429979	1.01445	100	32	0.672732	0.918089
Prev_ASV10	Pain_Group	Widespread	0.995143	1.24756	100	35	0.427191	0.918089
Snea_ASV11	Pain_Group	Intermediate	0.282848	0.485417	100	9	0.561839	0.918089
Snea_ASV11	Pain_Group	Widespread	0.282103	0.55896	100	9	0.615062	0.918089
Veil_ASV15	Pain_Group	Widespread	-0.279794	0.547916	100	13	0.611279	0.918089
Gard_ASV16	Pain_Group	Widespread	0.493458	0.674463	100	27	0.466746	0.918089
Ente_ASV20	Pain_Group	Widespread	0.516316	0.736617	100	20	0.486104	0.918089
Lact_ASV25	Pain_Group	Intermediate	0.216588	0.308584	100	28	0.484892	0.918089
Lact_ASV25	Pain_Group	Widespread	-0.15407	0.357806	100	28	0.667848	0.918089
Fine_ASV26	Pain_Group	Widespread	0.651388	1.00497	100	76	0.518705	0.918089
Bifi_ASV30	Pain_Group	Widespread	0.503477	0.709018	100	11	0.479679	0.918089
Prev_ASV31	Pain_Group	Widespread	0.737709	0.910963	100	20	0.420271	0.918089
Pept_ASV36	Pain_Group	Intermediate	0.663737	1.04286	100	64	0.526111	0.918089
Pept_ASV36	Pain_Group	Widespread	0.733791	1.13773	100	64	0.520719	0.918089
Gard_ASV38	Pain_Group	Intermediate	0.191951	0.408136	100	8	0.639293	0.918089
Mega_ASV46	Pain_Group	Intermediate	0.0101668	0.0234234	100	6	0.665997	0.918089
Stre_ASV56	Pain_Group	Widespread	0.238969	0.553864	100	12	0.667372	0.918089
Prev_ASV57	Pain_Group	Intermediate	0.307982	0.584149	100	20	0.599502	0.918089
Prev_ASV57	Pain_Group	Widespread	0.459026	0.670139	100	20	0.49517	0.918089
Vari_ASV58	Pain_Group	Intermediate	0.382717	0.722621	100	42	0.597713	0.918089
Geme_ASV69	Pain_Group	Intermediate	0.307779	0.456945	100	6	0.502395	0.918089
Geme_ASV69	Pain_Group	Widespread	-0.313267	0.484138	100	6	0.519602	0.918089
Fuso_ASV76	Pain_Group	Intermediate	0.281543	0.580798	100	13	0.629067	0.918089
Fuso_ASV76	Pain_Group	Widespread	0.356702	0.643102	100	13	0.580553	0.918089
Porp_ASV79	Pain_Group	Intermediate	0.295562	0.464169	100	16	0.526183	0.918089
Geme_ASV80	Pain_Group	Intermediate	0.0684437	0.12208	100	9	0.577029	0.918089
Geme_ASV80	Pain_Group	Widespread	0.095506	0.146425	100	9	0.51639	0.918089
Anae_ASV81	Pain_Group	Widespread	0.161563	0.363285	100	13	0.658025	0.918089
Clos_ASV83	Pain_Group	Widespread	0.223128	0.338559	100	8	0.51185	0.918089
Cory_ASV84	Pain_Group	Widespread	0.173359	0.367367	100	13	0.638218	0.918089
Cory_ASV88	Pain_Group	Intermediate	0.216144	0.31949	100	17	0.500541	0.918089
Cory_ASV92	Pain_Group	Intermediate	0.573497	0.770081	100	45	0.458401	0.918089
Cory_ASV92	Pain_Group	Widespread	0.363734	0.782403	100	45	0.643143	0.918089
Pept_ASV93	Pain_Group	Widespread	0.348918	0.428706	100	17	0.418568	0.918089
Porp_ASV100	Pain_Group	Widespread	0.137564	0.167513	100	7	0.414924	0.918089
Olig_ASV102	Pain_Group	Intermediate	0.147021	0.218446	100	6	0.502786	0.918089
Gall_ASV104	Pain_Group	Widespread	0.285478	0.51178	100	13	0.578619	0.918089
Porp_ASV106	Pain_Group	Intermediate	0.176942	0.334516	100	7	0.598172	0.918089
Porp_ASV109	Pain_Group	Intermediate	0.195542	0.46214	100	16	0.673265	0.918089
Laws_ASV115	Pain_Group	Intermediate	0.346631	0.578886	100	28	0.550834	0.918089
Aero_ASV125	Pain_Group	Widespread	0.31779	0.513379	100	17	0.538202	0.918089
Cory_ASV136	Pain_Group	Intermediate	0.15727	0.266394	100	8	0.557033	0.918089
Prev_ASV138	Pain_Group	Intermediate	0.104025	0.209134	100	9	0.620352	0.918089
Prev_ASV138	Pain_Group	Widespread	0.163737	0.24278	100	9	0.501878	0.918089
Porp_ASV140	Pain_Group	Intermediate	-0.220905	0.520543	100	13	0.672481	0.918089
Cory_ASV147	Pain_Group	Intermediate	-0.223235	0.37017	100	14	0.548013	0.918089
Nega_ASV149	Pain_Group	Intermediate	-0.164973	0.302878	100	7	0.587333	0.918089
Acin_ASV152	Pain_Group	Intermediate	0.206528	0.424691	100	7	0.627949	0.918089
Bact_ASV154	Pain_Group	Intermediate	-0.116596	0.197523	100	6	0.556745	0.918089
Acti_ASV155	Pain_Group	Intermediate	0.188408	0.42683	100	7	0.660134	0.918089
Helc_ASV157	Pain_Group	Intermediate	0.17849	0.378802	100	13	0.638734	0.918089
Fusi_ASV158	Pain_Group	Widespread	0.153033	0.198797	100	6	0.445192	0.918089
Pept_ASV159	Pain_Group	Intermediate	0.168176	0.2679	100	6	0.532082	0.918089
Brev_ASV160	Pain_Group	Intermediate	0.175304	0.286614	100	9	0.542393	0.918089
Brev_ASV160	Pain_Group	Widespread	0.231638	0.320901	100	9	0.472295	0.918089
Agat_ASV174	Pain_Group	Intermediate	-0.197756	0.250151	100	10	0.431879	0.918089
Atop_ASV181	Pain_Group	Widespread	0.126018	0.20971	100	10	0.54991	0.918089
Pseu_ASV182	Pain_Group	Widespread	0.220583	0.326739	100	10	0.501378	0.918089
Murd_ASV187	Pain_Group	Intermediate	-0.242607	0.325522	100	12	0.458112	0.918089
Murd_ASV187	Pain_Group	Widespread	0.203609	0.346438	100	12	0.558512	0.918089
Pept_ASV188	Pain_Group	Intermediate	0.187104	0.26866	100	7	0.487972	0.918089
Pept_ASV202	Pain_Group	Widespread	0.119236	0.17123	100	8	0.488903	0.918089
Pept_ASV205	Pain_Group	Intermediate	-0.187229	0.440009	100	10	0.671535	0.918089
Anae_ASV208	Pain_Group	Intermediate	0.205233	0.262021	100	11	0.435582	0.918089
Anae_ASV208	Pain_Group	Widespread	-0.178853	0.289876	100	11	0.538848	0.918089
Bact_ASV209	Pain_Group	Widespread	0.144259	0.186004	100	6	0.440742	0.918089
Prev_ASV213	Pain_Group	Widespread	0.178321	0.314902	100	7	0.57422	0.918089
Pept_ASV230	Pain_Group	Widespread	0.170534	0.279976	100	8	0.544143	0.918089
Faec_ASV240	Pain_Group	Intermediate	0.113865	0.203941	100	6	0.578036	0.918089
Porp_ASV250	Pain_Group	Widespread	0.200874	0.458268	100	7	0.662231	0.918089
Hung_ASV256	Pain_Group	Intermediate	-0.0863369	0.130715	100	6	0.510642	0.918089
Hung_ASV256	Pain_Group	Widespread	-0.0619595	0.132807	100	6	0.64197	0.918089
Nega_ASV186	Pain_Group	Intermediate	0.101091	0.242852	100	9	0.678456	0.920518
Porp_ASV79	Pain_Group	Widespread	0.212785	0.532528	100	16	0.690448	0.931282
Dial_ASV117	Pain_Group	Widespread	0.117771	0.297585	100	9	0.693288	0.931282
Acti_ASV18	Pain_Group	Widespread	-0.20014	0.53964	100	22	0.711714	0.932829
Dial_ASV117	Pain_Group	Intermediate	0.104295	0.270384	100	9	0.70063	0.932829
Cory_ASV136	Pain_Group	Widespread	0.120922	0.317644	100	8	0.704564	0.932829
Fusi_ASV158	Pain_Group	Intermediate	-0.0726005	0.192967	100	6	0.707964	0.932829
Fast_ASV189	Pain_Group	Intermediate	0.170498	0.455114	100	14	0.708833	0.932829
Atop_ASV17	Pain_Group	Intermediate	-0.0354567	0.110932	100	12	0.750495	0.938726
Bifi_ASV30	Pain_Group	Intermediate	0.21805	0.655821	100	11	0.740306	0.938726
Lact_ASV63	Pain_Group	Intermediate	0.0803795	0.249683	100	10	0.748279	0.938726
Allo_ASV74	Pain_Group	Widespread	0.152225	0.431384	100	16	0.725066	0.938726
Pept_ASV87	Pain_Group	Widespread	0.279777	0.846738	100	32	0.742129	0.938726
Fack_ASV99	Pain_Group	Widespread	-0.242754	0.681514	100	18	0.72259	0.938726
Cory_ASV147	Pain_Group	Widespread	-0.127825	0.407389	100	14	0.754457	0.938726
Acti_ASV155	Pain_Group	Widespread	0.157056	0.48766	100	7	0.748171	0.938726
Helc_ASV157	Pain_Group	Widespread	-0.126957	0.396663	100	13	0.749864	0.938726
Fast_ASV189	Pain_Group	Widespread	-0.154059	0.489987	100	14	0.754043	0.938726
Faec_ASV240	Pain_Group	Widespread	-0.0744191	0.219042	100	6	0.734971	0.938726
Anae_ASV52	Pain_Group	Intermediate	0.109966	0.385514	100	13	0.776354	0.96154
Veil_ASV15	Pain_Group	Intermediate	-0.0970328	0.454651	100	13	0.831708	0.962644
Anae_ASV52	Pain_Group	Widespread	0.109993	0.458772	100	13	0.811186	0.962644
Stre_ASV56	Pain_Group	Intermediate	0.137478	0.518088	100	12	0.791358	0.962644
Cory_ASV86	Pain_Group	Widespread	0.10742	0.52004	100	15	0.836959	0.962644
Ezak_ASV95	Pain_Group	Intermediate	0.0996764	0.498923	100	13	0.842135	0.962644
Jonq_ASV101	Pain_Group	Widespread	0.094042	0.467356	100	9	0.841003	0.962644
Helc_ASV105	Pain_Group	Intermediate	-0.123866	0.450868	100	13	0.784162	0.962644
Porp_ASV111	Pain_Group	Intermediate	0.104245	0.401248	100	18	0.795621	0.962644
Porp_ASV112	Pain_Group	Intermediate	0.161663	0.689799	100	11	0.815243	0.962644
Prev_ASV114	Pain_Group	Intermediate	0.128941	0.492256	100	20	0.794	0.962644
Pept_ASV118	Pain_Group	Intermediate	0.103533	0.420775	100	14	0.806263	0.962644
Cory_ASV127	Pain_Group	Widespread	0.0904218	0.422063	100	9	0.831104	0.962644
Acti_ASV139	Pain_Group	Intermediate	0.0764849	0.374573	100	9	0.838678	0.962644
Acin_ASV152	Pain_Group	Widespread	0.110563	0.431487	100	7	0.798359	0.962644
Pept_ASV161	Pain_Group	Intermediate	-0.088463	0.424712	100	13	0.835494	0.962644
Blau_ASV169	Pain_Group	Intermediate	0.0687511	0.279647	100	10	0.806451	0.962644
Sutt_ASV171	Pain_Group	Widespread	-0.0841979	0.397936	100	13	0.832969	0.962644
Anae_ASV175	Pain_Group	Widespread	0.0328178	0.167322	100	8	0.844987	0.962644
Nega_ASV186	Pain_Group	Widespread	0.0592328	0.250634	100	9	0.814037	0.962644
Cory_ASV64	Pain_Group	Widespread	0.114773	0.616786	100	30	0.852897	0.963612
Gall_ASV104	Pain_Group	Intermediate	0.089473	0.48136	100	13	0.852975	0.963612
Lact_ASV70	Pain_Group	Intermediate	0.0132886	0.0774505	100	6	0.864383	0.972431
Cory_ASV88	Pain_Group	Widespread	0.0591361	0.358379	100	17	0.869311	0.973917
Ente_ASV20	Pain_Group	Intermediate	0.0835032	0.713349	100	20	0.907132	0.984756
Vari_ASV58	Pain_Group	Widespread	0.0948542	0.799565	100	42	0.90584	0.984756
Stre_ASV61	Pain_Group	Intermediate	-0.087652	0.727876	100	21	0.904441	0.984756
Cory_ASV64	Pain_Group	Intermediate	-0.0663676	0.58405	100	30	0.909795	0.984756
Fack_ASV99	Pain_Group	Intermediate	-0.0813536	0.624587	100	18	0.896662	0.984756
Helc_ASV105	Pain_Group	Widespread	0.0567374	0.489281	100	13	0.907966	0.984756
Porp_ASV111	Pain_Group	Widespread	-0.0629198	0.441429	100	18	0.88699	0.984756
DNF0_ASV123	Pain_Group	Intermediate	-0.0102568	0.0836699	100	6	0.90284	0.984756
Porp_ASV140	Pain_Group	Widespread	-0.0595921	0.535961	100	13	0.911811	0.984756
Aero_ASV43	Pain_Group	Intermediate	0.0244344	0.250313	100	14	0.92257	0.988468
HT00_ASV98	Pain_Group	Intermediate	0.0293463	0.293128	100	13	0.920489	0.988468
Esch_ASV6	Pain_Group	Intermediate	0.0585385	0.885645	100	19	0.947455	0.993053
Prev_ASV28	Pain_Group	Widespread	0.0639765	1.04238	100	41	0.951203	0.993053
Aero_ASV43	Pain_Group	Widespread	0.0226664	0.303823	100	14	0.940767	0.993053
Prev_ASV51	Pain_Group	Intermediate	0.0217118	0.352007	100	10	0.950959	0.993053
Anae_ASV81	Pain_Group	Intermediate	0.0196771	0.352063	100	13	0.955574	0.993053
Veil_ASV91	Pain_Group	Widespread	-0.03196	0.458884	100	13	0.94465	0.993053
HT00_ASV98	Pain_Group	Widespread	0.0180101	0.329353	100	13	0.956514	0.993053
Prev_ASV114	Pain_Group	Widespread	-0.0262067	0.520084	100	20	0.959951	0.993053
Porp_ASV250	Pain_Group	Intermediate	0.0242826	0.412515	100	7	0.953197	0.993053
Aero_ASV125	Pain_Group	Intermediate	-0.0171508	0.498184	100	17	0.972629	0.995293
Agat_ASV174	Pain_Group	Widespread	0.0109147	0.257797	100	10	0.966385	0.995293
Pept_ASV205	Pain_Group	Widespread	-0.0156624	0.464201	100	10	0.973176	0.995293
Lact_ASV9	Pain_Group	Intermediate	-0.0213697	0.877251	100	32	0.980629	0.995375
Pept_ASV118	Pain_Group	Widespread	0.0118473	0.475671	100	14	0.980185	0.995375
Gard_ASV3	Pain_Group	Intermediate	-0.00853841	0.817773	100	40	0.991699	0.999054
Porp_ASV100	Pain_Group	Intermediate	-0.000631206	0.136642	100	7	0.996331	0.999054
Nega_ASV149	Pain_Group	Widespread	-0.00125538	0.328658	100	7	0.996962	0.999054
Pept_ASV202	Pain_Group	Intermediate	0.000167239	0.140379	100	8	0.999054	0.999054

### Sheet: Genera
feature	metadata	value	coef	stderr	N	N.not.0	pval	qval
Dialister	Pain_Group	Intermediate	2.04267	0.908955	100	67	0.0270976	0.357734
Fenollaria	Pain_Group	Widespread	2.39676	0.89448	100	38	0.00883829	0.357734
Alloscardovia	Pain_Group	Intermediate	0.863468	0.370746	100	16	0.0225709	0.357734
Limosilactobacillus	Pain_Group	Intermediate	-1.15234	0.506753	100	24	0.0253747	0.357734
Limosilactobacillus	Pain_Group	Widespread	-1.69218	0.552844	100	24	0.00296311	0.357734
Jonquetella	Pain_Group	Intermediate	1.09073	0.436018	100	9	0.0142961	0.357734
Actinomyces	Pain_Group	Widespread	2.19304	0.882851	100	24	0.015621	0.357734
Anaeroglobus	Pain_Group	Intermediate	1.10343	0.450899	100	8	0.0163632	0.357734
Sutterella	Pain_Group	Intermediate	0.983731	0.423345	100	16	0.022443	0.357734
Garciella	Pain_Group	Widespread	-0.428084	0.190498	100	11	0.027101	0.357734
Prevotella_7	Pain_Group	Intermediate	2.2228	1.09104	100	40	0.0445929	0.535114
Klebsiella	Pain_Group	Intermediate	0.486539	0.253178	100	6	0.0592992	0.652291
Bacteroides	Pain_Group	Widespread	1.05408	0.563937	100	23	0.067559	0.685983
Prevotella	Pain_Group	Intermediate	1.71436	1.20906	100	82	0.159777	0.781131
Peptoniphilus	Pain_Group	Intermediate	1.31497	0.89693	100	72	0.146201	0.781131
Dialister	Pain_Group	Widespread	1.48594	0.982616	100	67	0.134399	0.781131
Campylobacter	Pain_Group	Intermediate	1.35628	0.934962	100	60	0.150633	0.781131
Atopobium	Pain_Group	Widespread	0.754788	0.438276	100	24	0.0900163	0.781131
Klebsiella	Pain_Group	Widespread	0.511826	0.304902	100	6	0.0978766	0.781131
Fenollaria	Pain_Group	Intermediate	1.33567	0.774267	100	38	0.0885786	0.781131
Ureaplasma	Pain_Group	Intermediate	0.711695	0.491138	100	20	0.151102	0.781131
Ureaplasma	Pain_Group	Widespread	0.896539	0.557259	100	20	0.1112	0.781131
Bacteroides	Pain_Group	Intermediate	0.825706	0.552148	100	23	0.13981	0.781131
Howardella	Pain_Group	Intermediate	0.905948	0.627238	100	32	0.15218	0.781131
Mobiluncus	Pain_Group	Widespread	0.843798	0.593628	100	26	0.158721	0.781131
Meiothermus	Pain_Group	Intermediate	-0.570312	0.34495	100	15	0.101789	0.781131
Blautia	Pain_Group	Widespread	0.464727	0.306305	100	12	0.134178	0.781131
Peptoniphilus	Pain_Group	Widespread	1.14391	0.991208	100	72	0.251646	0.810177
Anaerococcus	Pain_Group	Intermediate	0.99582	0.858991	100	77	0.249445	0.810177
Finegoldia	Pain_Group	Intermediate	1.125	0.915832	100	77	0.222538	0.810177
Veillonella	Pain_Group	Intermediate	1.11929	0.832828	100	28	0.182844	0.810177
Sneathia	Pain_Group	Widespread	0.682431	0.547366	100	9	0.216281	0.810177
Streptococcus	Pain_Group	Widespread	1.21722	1.0518	100	41	0.251149	0.810177
Ezakiella	Pain_Group	Intermediate	1.01299	0.845059	100	41	0.233927	0.810177
Ezakiella	Pain_Group	Widespread	1.2113	0.942532	100	41	0.2021	0.810177
Fusobacterium	Pain_Group	Intermediate	0.779964	0.65769	100	18	0.238982	0.810177
Clostridium.sensu.stricto.1	Pain_Group	Intermediate	0.3574	0.28524	100	8	0.214483	0.810177
Howardella	Pain_Group	Widespread	0.946393	0.68937	100	32	0.173404	0.810177
Pseudoglutamicibacter	Pain_Group	Intermediate	0.353459	0.285403	100	10	0.219144	0.810177
Lachnoclostridium	Pain_Group	Intermediate	0.306542	0.238935	100	6	0.203966	0.810177
Garciella	Pain_Group	Intermediate	-0.242558	0.187498	100	11	0.199132	0.810177
Actinomyces	Pain_Group	Intermediate	0.960593	0.84524	100	24	0.259156	0.814047
Faecalibacterium	Pain_Group	Widespread	0.447999	0.398769	100	9	0.265182	0.814047
Campylobacter	Pain_Group	Widespread	1.06777	1.05524	100	60	0.314343	0.829864
Atopobium	Pain_Group	Intermediate	0.38966	0.360398	100	24	0.284054	0.829864
Megasphaera	Pain_Group	Intermediate	0.280116	0.269517	100	10	0.302514	0.829864
Mobiluncus	Pain_Group	Intermediate	0.536683	0.520078	100	26	0.30526	0.829864
Lawsonella	Pain_Group	Widespread	0.599475	0.588108	100	28	0.31081	0.829864
Peptococcus	Pain_Group	Widespread	0.458467	0.451254	100	13	0.313044	0.829864
DNF00809	Pain_Group	Widespread	0.110765	0.10115	100	6	0.277498	0.829864
Anaerococcus	Pain_Group	Widespread	0.912652	0.92689	100	77	0.327772	0.848352
Staphylococcus	Pain_Group	Widespread	0.881894	0.912403	100	71	0.337046	0.855579
Lactobacillus	Pain_Group	Intermediate	-0.803612	0.902699	100	94	0.376238	0.855945
Prevotella	Pain_Group	Widespread	0.835214	1.3402	100	82	0.534779	0.855945
Staphylococcus	Pain_Group	Intermediate	0.657446	0.865287	100	71	0.449485	0.855945
Corynebacterium	Pain_Group	Intermediate	0.663298	1.02398	100	69	0.519331	0.855945
Gardnerella	Pain_Group	Widespread	0.860808	1.14508	100	54	0.454343	0.855945
Porphyromonas	Pain_Group	Intermediate	0.507928	0.805475	100	52	0.530092	0.855945
Prevotella_7	Pain_Group	Widespread	0.84097	1.17878	100	40	0.477669	0.855945
Actinotignum	Pain_Group	Intermediate	-0.45425	0.647864	100	29	0.485267	0.855945
Enterococcus	Pain_Group	Widespread	0.516317	0.736657	100	20	0.486127	0.855945
Aerococcus	Pain_Group	Intermediate	0.43697	0.530006	100	27	0.412372	0.855945
Megasphaera	Pain_Group	Widespread	-0.230403	0.319253	100	10	0.472747	0.855945
Gemella	Pain_Group	Intermediate	0.425073	0.506724	100	15	0.404125	0.855945
Fastidiosipila	Pain_Group	Intermediate	0.508012	0.658142	100	22	0.44227	0.855945
Clostridium.sensu.stricto.1	Pain_Group	Widespread	0.223125	0.338584	100	8	0.511886	0.855945
Gallicola	Pain_Group	Widespread	0.388602	0.581298	100	17	0.505752	0.855945
Oligella	Pain_Group	Intermediate	0.147021	0.218446	100	6	0.502786	0.855945
Oligella	Pain_Group	Widespread	0.195009	0.228942	100	6	0.397204	0.855945
Meiothermus	Pain_Group	Widespread	-0.313418	0.350469	100	15	0.373583	0.855945
Anaeroglobus	Pain_Group	Widespread	0.436479	0.491107	100	8	0.376743	0.855945
Aerosphaera	Pain_Group	Widespread	0.317753	0.513328	100	17	0.538208	0.855945
Faecalibacterium	Pain_Group	Intermediate	0.278104	0.378177	100	9	0.46416	0.855945
Brevibacterium	Pain_Group	Widespread	0.306038	0.338849	100	11	0.36891	0.855945
Moryella	Pain_Group	Intermediate	0.167075	0.248815	100	7	0.503761	0.855945
Moryella	Pain_Group	Widespread	0.210642	0.281141	100	7	0.45569	0.855945
Fusicatenibacter	Pain_Group	Widespread	0.153033	0.198797	100	6	0.445192	0.855945
Murdochiella	Pain_Group	Intermediate	-0.221569	0.355207	100	14	0.534397	0.855945
Murdochiella	Pain_Group	Widespread	0.356567	0.379303	100	14	0.350163	0.855945
Agathobacter	Pain_Group	Intermediate	-0.197756	0.250151	100	10	0.431879	0.855945
Pseudoglutamicibacter	Pain_Group	Widespread	0.220564	0.326701	100	10	0.501366	0.855945
Lachnoclostridium	Pain_Group	Widespread	0.230929	0.245363	100	6	0.351039	0.855945
Hungatella	Pain_Group	Intermediate	-0.0863369	0.130715	100	6	0.510642	0.855945
Lawsonella	Pain_Group	Intermediate	0.346594	0.578846	100	28	0.550849	0.865619
Finegoldia	Pain_Group	Widespread	0.534009	0.994304	100	77	0.592667	0.920378
Gardnerella	Pain_Group	Intermediate	0.451563	0.981818	100	54	0.646946	0.922142
Porphyromonas	Pain_Group	Widespread	0.402223	0.918493	100	52	0.662515	0.922142
Escherichia.Shigella	Pain_Group	Widespread	0.406385	0.93539	100	19	0.665257	0.922142
Sneathia	Pain_Group	Intermediate	0.211607	0.463363	100	9	0.649373	0.922142
Pseudomonas	Pain_Group	Intermediate	-0.31055	0.664847	100	7	0.641803	0.922142
Actinotignum	Pain_Group	Widespread	0.312097	0.740487	100	29	0.674435	0.922142
Varibaculum	Pain_Group	Intermediate	0.317523	0.716549	100	46	0.658777	0.922142
Alloscardovia	Pain_Group	Widespread	0.152225	0.431384	100	16	0.725066	0.922142
Fusobacterium	Pain_Group	Widespread	0.296926	0.737786	100	18	0.688316	0.922142
Fastidiosipila	Pain_Group	Widespread	0.260724	0.729816	100	22	0.72177	0.922142
Facklamia	Pain_Group	Widespread	-0.239712	0.683109	100	18	0.726536	0.922142
Parvimonas	Pain_Group	Intermediate	0.0532893	0.138153	100	8	0.701014	0.922142
Parvimonas	Pain_Group	Widespread	0.0662092	0.166139	100	8	0.691492	0.922142
Gallicola	Pain_Group	Intermediate	0.246543	0.540608	100	17	0.649472	0.922142
Negativicoccus	Pain_Group	Widespread	0.158133	0.441831	100	15	0.721359	0.922142
Brevibacterium	Pain_Group	Intermediate	0.141592	0.305394	100	11	0.64406	0.922142
Acinetobacter	Pain_Group	Intermediate	0.206431	0.424596	100	7	0.628033	0.922142
Fusicatenibacter	Pain_Group	Intermediate	-0.0726005	0.192967	100	6	0.707964	0.922142
Hungatella	Pain_Group	Widespread	-0.0619595	0.132807	100	6	0.64197	0.922142
Streptococcus	Pain_Group	Intermediate	0.340702	1.00789	100	41	0.736202	0.925511
Blautia	Pain_Group	Intermediate	0.0941595	0.290665	100	12	0.746803	0.929981
Pseudomonas	Pain_Group	Widespread	0.214005	0.685548	100	7	0.756002	0.932638
Corynebacterium	Pain_Group	Widespread	0.243811	1.04777	100	69	0.816872	0.93558
Bifidobacterium	Pain_Group	Intermediate	-0.172062	0.832017	100	15	0.836642	0.93558
Bifidobacterium	Pain_Group	Widespread	0.198381	0.914788	100	15	0.828837	0.93558
Aerococcus	Pain_Group	Widespread	-0.165889	0.617552	100	27	0.788887	0.93558
Varibaculum	Pain_Group	Widespread	0.233559	0.797049	100	46	0.77019	0.93558
Helcococcus	Pain_Group	Widespread	-0.154473	0.683369	100	20	0.821694	0.93558
Jonquetella	Pain_Group	Widespread	0.114484	0.489201	100	9	0.815507	0.93558
Negativicoccus	Pain_Group	Intermediate	0.100473	0.409915	100	15	0.806939	0.93558
Peptostreptococcus	Pain_Group	Intermediate	0.103533	0.420775	100	14	0.806263	0.93558
Peptococcus	Pain_Group	Intermediate	-0.0884067	0.424648	100	13	0.835573	0.93558
Sutterella	Pain_Group	Widespread	0.0924156	0.466528	100	16	0.843439	0.93558
Acinetobacter	Pain_Group	Widespread	0.11051	0.43139	100	7	0.79841	0.93558
Veillonella	Pain_Group	Widespread	-0.180062	0.954481	100	28	0.850805	0.935885
Enterococcus	Pain_Group	Intermediate	0.0835032	0.713388	100	20	0.907137	0.973513
Facklamia	Pain_Group	Intermediate	-0.0810589	0.626058	100	18	0.897274	0.973513
DNF00809	Pain_Group	Intermediate	-0.0102568	0.0836699	100	6	0.90284	0.973513
HT002	Pain_Group	Intermediate	0.0293463	0.293128	100	13	0.920489	0.979876
Gemella	Pain_Group	Widespread	-0.0486179	0.58171	100	15	0.933584	0.985865
Escherichia.Shigella	Pain_Group	Intermediate	0.0584693	0.885572	100	19	0.947513	0.992633
HT002	Pain_Group	Widespread	0.0180101	0.329353	100	13	0.956514	0.994172
Aerosphaera	Pain_Group	Intermediate	-0.0171791	0.498134	100	17	0.972581	0.995199
Agathobacter	Pain_Group	Widespread	0.0109147	0.257797	100	10	0.966385	0.995199
Peptostreptococcus	Pain_Group	Widespread	0.0118473	0.475671	100	14	0.980185	0.995265
Lactobacillus	Pain_Group	Widespread	0.00820328	1.0472	100	94	0.993768	0.997727
Helcococcus	Pain_Group	Intermediate	0.00176408	0.617399	100	20	0.997727	0.997727
